# Platform-Agnostic CellNet (PACNet) enables cross-study meta-analysis of cell fate engineering protocols

**DOI:** 10.1101/2022.09.07.506886

**Authors:** Emily K.W. Lo, Jeremy Velazquez, Da Peng, Chulan Kwon, Mo R. Ebrahimkhani, Patrick Cahan

**Affiliations:** Department of Biomedical Engineering, Johns Hopkins University, Baltimore, MD, 21205, United States; Institute for Cell Engineering, Johns Hopkins University, Baltimore, MD, 21205, United States; Department of Pathology, School of Medicine, University of Pittsburgh, Pittsburgh, 15213, PA, USA; Pittsburgh Liver Research Center, University of Pittsburgh, Pittsburgh, 15261, PA, USA; Department of Medicine, Johns Hopkins University, Baltimore, MD, 21205, United States; Department of Bioengineering, Swanson School of Engineering, University of Pittsburgh, Pittsburgh, 15261, PA, USA; McGowan Institute for Regenerative Medicine, University of Pittsburgh, Pittsburgh, 15219, PA, USA

**Keywords:** Cell Engineering, Directed Differentiation, Transdifferentiation, Organoids, Cardiomyocytes, Hepatocytes, Heart, Liver, Computational Biology, Transcriptomics

## Abstract

The optimization of cell fate engineering protocols requires evaluating their fidelity, efficiency, or both. We previously adopted CellNet, a computational tool to quantitatively assess the transcriptional fidelity of engineered cells and tissues as compared to their in vivo counterparts based on bulk RNA-Seq. However, this platform and other similar approaches are sensitive to experimental and analytical aspects of transcriptomics methodologies. This makes it challenging to capitalizing on the expansive, publicly available sets of transcriptomic data that reflect the diversity of cell fate engineering protocols. Here, we present Platform-Agnostic CellNet (PACNet), which extends the functionality of CellNet by enabling the assessment of transcriptional profiles in a platform-agnostic manner, and by enabling the comparison of user-supplied data to panels of engineered cell types from state-of-the-art protocols. To demonstrate the utility of PACNet, we evaluated a range of cell fate engineering protocols for cardiomyocytes and hepatocytes. Through this analysis, we identified the best-performing methods, characterized the extent of intra-protocol and inter-lab variation, and identified common off-target signatures, including a surprising neural and neuroendocrine signature in primary liver-derived organoids. Finally, we made our tool accessible as a user-friendly web application that allows users to upload their own transcriptional profiles and assess their protocols relative to our database of reference engineered samples.

**Highlights:**

• The development of Platform-Agnostic CellNet (PACNet) that classifies engineered cell populations from transcriptome data regardless of profiling method or transcript abundance estimation method
• PACNet enables cross-study comparisons of cell fate engineering protocols
• Comparison of cardiomyocyte engineering protocols emphasizes metabolic selection as a key step in achieving a strong cardiomyocyte fate.
• PACNet identifies an unexpected off-target neural and neuroendocrine signature in primary liver-derived organoids.

**eTOC Blurb:** Cahan and colleagues created a computational resource, PACNet, which evaluates the fidelity of cell engineering expression profiles in a platform-agnostic manner to facilitate cross-protocol benchmarking. Examining state-of-the-field cardiomyocyte and hepatocyte derivation protocols, they identified that two techniques in cardiomyocyte engineering best increase cardiac identity and that an off-target neural/neuroendocrine signature in primary liver-derived organoids may reflect a cholangiopathic signature.

**Graphical abstract:** 
