## Supplementary material for "Platform-Agnostic CellNet (PACNet) enables cross-study meta-analysis of cell fate engineering protocols": Supp Table 2

### Sheet: Summary
Tissue Type	# Studies Analyzed	# Samples Analyzed
Heart	24	884
Liver	25	432
Neuron	21	347
Skeletal_muscle	9	109
Lung	5	53
Intestine_colon	12	170
HSPC	5	75
Total	101	2070

### Sheet: Heart
GEO Accession	SRA Accession	GEO Study Name	Citation	DOI	Perturbation, Disease, or Genetic Basis	# of relevant samples	Starting cell line	Latest timepoint profiled	Platform
GSE102873	SRP115907	Genome-wide transcriptome analysis of NIPBL iPSC and commited cardiomyoctes	Mills JA, Herrera PS, Kaur M, Leo L et al. NIPBL+/-haploinsufficiency reveals a constellation of transcriptome disruptions in the pluripotent and cardiac states. Sci Rep 2018 Jan 18;8(1):1056. PMID: 29348408	DOI: 10.1038/s41598-018-19173-9	NIPBL mutation (Cornelia de Lange syndrome)	13	peripheral blood- or skin fibroblast-derived iPSCs	d18	Illumina HiSeq 2000
GSE107654	SRP126289	Impact of regulatory variation across human iPSCs and differentiated cells [RNA-seq]	Banovich NE, Li YI, Raj A, Ward MC et al. Impact of regulatory variation across human iPSCs and differentiated cells. Genome Res 2018 Jan;28(1):122-131. PMID: 29208628	DOI: 10.1101/gr.224436.117		71	lymphoblastoid cell line-derived iPSCs	d31	Illumina HiSeq 2500
GSE110471	SRP132693	A Comparative Assessment of iPSC Derived Cardiomyocytes with Heart Tissues in Humans and Chimpanzees	Pavlovic BJ, Blake LE, Roux J, Chavarria C et al. A Comparative Assessment of Human and Chimpanzee iPSC-derived Cardiomyocytes with Primary Heart Tissues. Sci Rep 2018 Oct 17;8(1):15312. PMID: 30333510	DOI: 10.1038/s41598-018-33478-9	Liothyronine (T3) treatment	91	lymphoblastoid cell line- or skin fibroblast-derived iPSCs	d27	Illumina HiSeq 4000
GSE111007	SRP133294	RNA-Seq profiling of iPSC-derived ventricular and atrial cardiomyocytes	Cyganek L, Tiburcy M, Sekeres K, Gerstenberg K et al. Deep phenotyping of human induced pluripotent stem cell-derived atrial and ventricular cardiomyocytes. JCI Insight 2018 Jun 21;3(12). PMID: 29925689	DOI: 10.1172/jci.insight.99941		8	skin fibroblast-, mesenchymal stem cell-, or PBMC-derived iPSCs	d90	Illumina HiSeq 2000
GSE113546	SRP142327	Transcriptomic analysis reveals a statin-induced core molecular signature in human iPSC-CMs	Tian L, Oikonomopoulos A, Liu C, Kitani T et al. Molecular Signatures of Beneficial Class Effects of Statins on Human Induced Pluripotent Stem Cell-Derived Cardiomyocytes. Circulation 2020 Apr 7;141(14):1208-1210. PMID: 32250699	DOI: 10.1161/CIRCULATIONAHA.118.035906	fluvastatin, simvastatin, atorvastatin, or lovastatin-treated iPSC-derived cardiomyocytes	20	iPSCs (original cell type unreported)	timepoints not reported	Illumina NextSeq 500
GSE114976	SRP149119	Derivation of ventrical and atrial cardiomyocytes and maturation using biowires	Zhao Y, Rafatian N, Feric NT, Cox BJ et al. A Platform for Generation of Chamber-Specific Cardiac Tissues and Disease Modeling. Cell 2019 Feb 7;176(4):913-927.e18. PMID: 30686581	DOI: 10.1016/j.cell.2018.11.042		19	ESC lines HES2 and HES3-NKX2-5eGFP/w; skin fibroblast-derived iPSC line BJ1D	d30	Illumina NextSeq 500
GSE116862	SRP152979	Chromatin structure dynamics during human cardiomyocyte differention reveals a role of HERV-H in demarcating TAD boundaries	Zhang Y, Li T, Preissl S, Amaral ML et al. Transcriptionally active HERV-H retrotransposons demarcate topologically associating domains in human pluripotent stem cells. Nat Genet 2019 Sep;51(9):1380-1388. PMID: 31427791; Arvanitis M, Tampakakis E, Zhang Y, Wang W et al. Genome-wide association and multi-omic analyses reveal ACTN2 as a gene linked to heart failure. Nat Commun 2020 Feb 28;11(1):112…	DOI: 10.1038/s41588-019-0479-7 ; DOI: 10.1038/s41467-020-14843-7	HERV1/2 KO	24	ESC line H9	d80	Illumina HiSeq 4000
GSE117192	SRP154009	A generally conserved response to hypoxia in iPSC-derived cardiomyocytes from humans and chimpanzees	Ward MC, Gilad Y. A generally conserved response to hypoxia in iPSC-derived cardiomyocytes from humans and chimpanzees. Elife 2019 Apr 8;8. PMID: 30958265	DOI: 10.7554/eLife.42374	Hypoxia	44	skin fibroblast-derived iPSCs	d30	Illumina HiSeq 4000
GSE121877	SRP166991	Specifying the Anterior Primitive Streak by Modulating YAP1 Levels in Human Pluripotent Stem Cells	Hsu HT, Estarás C, Huang L, Jones KA. Specifying the Anterior Primitive Streak by Modulating YAP1 Levels in Human Pluripotent Stem Cells. Stem Cell Reports2018 Dec 11;11(6):1357-1364. PMID: 30449705	doi: 10.1016/j.stemcr.2018.10.013.	YAP KO	4	ESCs, line unreported	d30	Illumina HiSeq 4000
GSE122380	SRP168391	Dynamic genetic regulation of gene expression during cellular differentiation	Strober, B. J. et al. Dynamic genetic regulation of gene expression during cellular differentiation. Science 364, 1287–1290 (2019).	DOI: 10.1126/science.aaw0040		297	lymphoblastoid cell line-derived iPSCs	d15	Illumina HiSeq 4000
GSE122661	SRP169509	A platform for generation of chamber specific cardiac tissues and disease modelling	Zhao Y, Rafatian N, Feric NT, Cox BJ et al. A Platform for Generation of Chamber-Specific Cardiac Tissues and Disease Modeling. Cell 2019 Feb 7;176(4):913-927.e18. PMID: 30686581	DOI: 10.1016/j.cell.2018.11.042	Left Ventricular Hypertrophy [LVH]	12	ESC lines HES2 and HES3-NKX2-5eGFP/w; skin fibroblast-derived iPSC line BJ1D	d240	Ion Torrent Proton
GSE128688	SRP189099	Effects on gene expression of ibrutinib treatment in human stem cells-derived atrial- and ventricular-like cardiomyocytes	Shafaattalab S, Lin E, Christidi E, Huang H et al. Ibrutinib Displays Atrial-Specific Toxicity in Human Stem Cell-Derived Cardiomyocytes. Stem Cell Reports 2019 May 14;12(5):996-1006. PMID: 31031187	https://doi.org/10.1016/j.stemcr.2019.03.011	Ibrutinib	12	ESC lines HES2 and HESC NKX2-5eGFP/w	d14	Illumina NextSeq 500
GSE129058	SRP189885	Phenotypic variation between stromal cells differentially impacts engineered cardiac tissue function	Hookway TA, Matthys OB, Mendoza-Camacho FN, Rains S et al. Phenotypic Variation Between Stromal Cells Differentially Impacts Engineered Cardiac Tissue Function. Tissue Eng Part A 2019 May;25(9-10):773-785. PMID: 30968748	doi: 10.1089/ten.TEA.2018.0362.		22	skin fibroblast-derived iPSC line WTC11 (modified with GCaMP6f reporter)	d35	Illumina NextSeq 500
GSE129676	SRP192110	Using Human Induced Pluripotent Stem Cell-Derived Cardiomyocytes as a Model to Study Trypanosoma cruzi Infection	Bozzi A, Sayed N, Matsa E, Sass G et al. Using Human Induced Pluripotent Stem Cell-Derived Cardiomyocytes as a Model to Study Trypanosoma cruzi Infection. Stem Cell Reports 2019 Jun 11;12(6):1232-1241. PMID: 31105048	DOI: 10.1016/j.stemcr.2019.04.017	Trypanosoma cruzi Infection	16	skin fibroblast- or PBMC-derived iPSCs	d11	Ion Torrent PGM
GSE129793	SRP192554	Identifying the Transcriptome Signature of Calcium Channel Blocker in Human Induced Pluripotent Stem Cell-Derived Cardiomyocytes	Lam CK, Tian L, Belbachir N, Wnorowski A et al. Identifying the Transcriptome Signatures of Calcium Channel Blockers in Human Induced Pluripotent Stem Cell-Derived Cardiomyocytes. Circ Res 2019 Jul 5;125(2):212-222. PMID: 31079550	DOI: 10.1161/CIRCRESAHA.118.314202	calcium channel blocker treatment	15	PBMC-derived iPSCs	d40	Illumina HiSeq 4000
GSE130521	SRP194291	The ribosomal prolyl-hydroxylase OGFOD1 decreases during cardiac differentiation, modulates translation and spliceosomal processes	Stoehr A, Kennedy L, Yang Y, Patel S et al. The ribosomal prolyl-hydroxylase OGFOD1 decreases during cardiac differentiation and modulates translation and splicing. JCI Insight 2019 May 21;5. PMID: 31112528	DOI: 10.1172/jci.insight.128496	OGFOD1 KO	12	skin fibroblast-derived iPSCs	d15	Illumina HiSeq 2000
GSE131069	SRP198212	Differential gene expression in human RAF1 S257L/+ and isogenic corrected iPSC-derived cardiomyocytes	Jaffré F, Miller CL, Schänzer A, Evans T et al. Inducible Pluripotent Stem Cell-Derived Cardiomyocytes Reveal Aberrant Extracellular Regulated Kinase 5 and Mitogen-Activated Protein Kinase Kinase 1/2 Signaling Concomitantly Promote Hypertrophic Cardiomyopathy in RAF1-Associated Noonan Syndrome. Circulation 2019 Jul 16;140(3):207-224. PMID: 31163979	DOI: 10.1161/CIRCULATIONAHA.118.037227	Noonan Syndrome (NS, RAF1 S257L/+)	12	skin fibroblast-derived iPSCs	d24	Ion Torrent S5
GSE132401	SRP200811	RNA-sequencing Analysis Reveals Utility and Limitations of iPSC-derived Cardiomyocytes from Congenital Heart Disease Patients	Kitani T, Tian L, Zhang T, Itzhaki I et al. RNA Sequencing Analysis of Induced Pluripotent Stem Cell-Derived Cardiomyocytes From Congenital Heart Disease Patients. Circ Res 2020 Mar 27;126(7):923-925. PMID: 32070195	DOI: 10.1161/CIRCRESAHA.119.315653	Healthy, single-ventricle disease, Tetralogy of Fallot	15	iPSCs (original cell type unreported)	timepoints not reported	Illumina NovaSeq 6000
GSE137920	SRP223078	RNA sequencing for human induced pluripotent stem cell cardiomyocyte differentiation	Lau E, Han Y, Williams DR, Thomas CT et al. Splice-Junction-Based Mapping of Alternative Isoforms in the Human Proteome. Cell Rep 2019 Dec 10;29(11):3751-3765.e5. PMID: 31825849	DOI: 10.1016/j.celrep.2019.11.026		12	PBMC-derived iPSCs	d14	Illumina HiSeq 4000
GSE148517	SRP256238	Development of genetic quality tests for good manufacturing practice-compliant induced pluripotent stem cells and their derivatives	Jo HY, Han HW, Jung I, Ju JH et al. Development of genetic quality tests for good manufacturing practice-compliant induced pluripotent stem cells and their derivatives. Sci Rep 2020 Mar 3;10(1):3939. PMID: 32127560	doi: 10.1038/s41598-020-60466-9		8	bone marrow-derived iPSCs	timepoints not reported	Illumina HiSeq 2500
GSE85623 (GSE85631)	SRP082270	Disease Model of GATA4 Mutation Reveals Transcription Factor Cooperativity in Human Cardiogenesis	Ang, et al, 2016. Disease Model of GATA4 Mutation Reveals Transcription Factor Cooperativity in Human Cardiogenesis. Cell 167, 1734-1749.	http://dx.doi.org/10.1016/j.cell.2016.11.033	Cardiac septal defects and cardiomyopathy	26	skin fibroblast-derived iPSCs	d32	Illumina HiSeq 2000
GSE89972	SRP093740	Molecular phenotyping empowers drug discovery: a proof-of-concept study	Drawnel FM, Zhang JD, Küng E, Aoyama N et al. Molecular Phenotyping Combines Molecular Information, Biological Relevance, and Patient Data to Improve Productivity of Early Drug Discovery. Cell Chem Biol 2017 May 18;24(5):624-634.e3. PMID: 28434878	DOI: 10.1016/j.chembiol.2017.03.016	screening 80 compounds for treatment of diabetic cardiomyopathy	104	commercially available skin fibroblast- or PBMC-derived iCell iPSCs	timepoints not reported	Ion Torrent PGM
GSE95296	SRP100634	Geometry-dependent functional changes in iPSC-derived cardiomyocytes	Werley CA, Chien MP, Gaublomme J, Shekhar K et al. Geometry-dependent functional changes in iPSC-derived cardiomyocytes probed by functional imaging and RNA sequencing. PLoS One 2017;12(3):e0172671. PMID: 28333933	DOI: 10.1371/journal.pone.0172671		21	commercially available skin fibroblast- or PBMC-derived iCell iPSCs	timepoints not reported	Ilumina MiSeq
GSE99202	SRP107845	YAP Repression of the WNT3 Gene Controls hESC Differentiation Along the Cardiac Mesoderm Lineage	Estarás C, Hsu HT, Huang L, Jones KA. YAP repression of the WNT3 gene controls hESC differentiation along the cardiac mesoderm lineage. Genes Dev 2017 Nov 15;31(22):2250-2263. PMID: 29269485	doi: 10.1101/gad.307512.117.	YAP KO	6	ESC lines H1 and H9; iPSC cell line EC-11	d25	Illumina HiSeq 4000

### Sheet: Liver
GEO Accession	SRA Accession	GEO Study Name	Citation	DOI	Perturbation, Disease, or Genetic Basis	# of relevant samples	Starting cell line(s)	Latest timepoint profiled	Platform
GSE54066	SRP035387	Human Hepatocytes with Drug Metabolic Function Induced from Fibroblasts by Lineage Reprogramming	Du Y, Wang J, Jia J, Song N et al. Human hepatocytes with drug metabolic function induced from fibroblasts by lineage reprogramming. Cell Stem Cell 2014 Mar 6;14(3):394-403. PMID: 24582926	DOI: 10.1016/j.stem.2014.01.008		8	human embryonic fibroblasts	d30	Illumina HiSeq 2500
GSE58557	SRP059287	Conversion of Human Gastric Epithelial Cells to Multipotent Endodermal Progenitors using Defined Small Molecules [gene expression]	Wang Y, Qin J, Wang S, Zhang W et al. Conversion of Human Gastric Epithelial Cells to Multipotent Endodermal Progenitors using Defined Small Molecules. Cell Stem Cell 2016 Oct 6;19(4):449-461. PMID: 27452176	DOI: 10.1016/j.stem.2016.06.006		16	primary gastric epithelial cells	>= d17	Illumina HiSeq 2500 and X Ten
GSE76098	SRP067492	Connexin 32-mediated cell-cell communication is essential for hepatic differentiation from human embryonic stem cells	Qin J, Chang M, Wang S, Liu Z et al. Connexin 32-mediated cell-cell communication is essential for hepatic differentiation from human embryonic stem cells. Sci Rep 2016 Nov 22;6:37388. PMID: 27874032	DOI: 10.1038/srep37388		12	ESC lines H1 and H9	>=d18	Illumina HiSeq 2500 and X Ten
GSE76998	SRP068639	Transcriptomic Dynamics during Differentiation Process of Human Pluripotent Cells into Hepatocyte-like Cells	Feng et al., Unpublished			12	ESC line H9; skin fibroblast-derived iPSCs	timepoints not reported	Illumina HiSeq 2000
GSE84073	SRP077971	Patient-derived organoid cultures model human primary liver cancer in vitro	Broutier L, Mastrogiovanni G, Verstegen MM, Francies HE et al. Human primary liver cancer-derived organoid cultures for disease modeling and drug screening. Nat Med 2017 Dec;23(12):1424-1435. PMID: 29131160	DOI: 10.1038/nm.4438		9	primary adult liver	N/A	Illumina HiSeq 1500
GSE85223	SRP080962	Hepatic differentiation of liver organoids	Asai A, Aihara E, Watson C, Mourya R et al. Paracrine signals regulate human liver organoid maturation from induced pluripotent stem cells. Development 2017 Mar 15;144(6):1056-1064. PMID: 28275009	DOI: 10.1242/dev.142794		24	skin fibroblast-derived iPSC line TkDA3	d16	Illumina HiSeq 2500
GSE102870	SRP115904	RNA-seq analysis of iPSC-derived heptocytes with mutations in NR1H4	Deaton AM, Sulem P, Nioi P, Benonisdottir S et al. A rare missense variant in NR1H4 associates with lower cholesterol levels. Commun Biol 2018;1:14. PMID: 30271901	DOI: 10.1038/s42003-018-0015-9	farnesoid X receptor missense mutation	36	CD43+ cord blood-derived iPSC line A18945	d21	Illumina HiSeq 2500
GSE103075	SRP116261	Gene expression patterns define the hepatocyte-like cells derived by different strategies [RNA-seq]	Gao Y, Zhang X, Zhang L, Cen J et al. Distinct Gene Expression and Epigenetic Signatures in Hepatocyte-like Cells Produced by Different Strategies from the Same Donor. Stem Cell Reports 2017 Dec 12;9(6):1813-1824. PMID: 29173899	DOI: 10.1016/j.stemcr.2017.10.019		12	umbilical cord fibroblasts (transdifferentiation protocol); iPSC line not reported (directed differentiation protocol)	d18	Illumina HiSeq 2000 and 2500
GSE111301	SRP133748	mRNA sequencing of the mouse and human Hep-Orgs, Chol-Orgs and primary hepatocytes	Hu H, Gehart H, Artegiani B, LÖpez-Iglesias C et al. Long-Term Expansion of Functional Mouse and Human Hepatocytes as 3D Organoids. Cell 2018 Nov 29;175(6):1591-1606.e19. PMID: 30500538	DOI: 10.1016/j.cell.2018.11.013		29	primary adult liver; primary fetal liver	N/A	Illumina NextSeq 500
GSE112330	SRP136469	A novel reprogramming strategy to generate functionally competent human hepatocytes	Xie B, Sun D, Du Y, Jia J et al. A two-step lineage reprogramming strategy to generate functionally competent human hepatocytes from fibroblasts. Cell Res 2019 Sep;29(9):696-710. PMID: 31270412	DOI: 10.1038/s41422-019-0196-x		47	primary human embryonic skin fibroblasts	>=d35	Illumina HiSeq 2500 and 4000
GSE114677	SRP148494	Distinct imprinting signatures and biased differentiation of human androgenetic and parthenogenetic embryonic stem cells [RNA-Seq II]	Sagi I, De Pinho JC, Zuccaro MV, Atzmon C et al. Distinct Imprinting Signatures and Biased Differentiation of Human Androgenetic and Parthenogenetic Embryonic Stem Cells. Cell Stem Cell 2019 Sep 5;25(3):419-432.e9. PMID: 31491396	DOI: 10.1016/j.stem.2019.06.013	IGF2 KO	32	androgenetic and parthenogenetic ESCs (aESCs and pESCs)	>=d17	Illumina NextSeq 500
GSE117086	SRP153391	GRO-sequencing identifies transcriptional regulators and ncRNAs important for iPSC to hepatocyte differentiation	Viiri LE, Rantapero T, Kiamehr M, Alexanova A et al. Extensive reprogramming of the nascent transcriptome during iPSC to hepatocyte differentiation.	doi: 10.1038/s41598-019-39215-0		13	skin fibroblast-derived iPSCs	>=d20	Illumina HiSeq 2000
GSE120145	SRP162049	Robust, long-term culture of endoderm derived hepatic organoids (eHEPOs) for disease modeling	Akbari S, Sevinç GG, Ersoy N, Basak O et al. Robust, Long-Term Culture of Endoderm-Derived Hepatic Organoids for Disease Modeling. Stem Cell Reports 2019 Oct 8;13(4):627-641. PMID: 31522975	DOI: 10.1016/j.stemcr.2019.08.007	Citrullinemia type 1 (caused by ASS1 mutation)	24	skin fibroblast-derived iPSCs	>=d28	Illumina HiSeq 4000
GSE123498	SRP173191	Large-scale Production of Human Liver Organoids with Improved Hepatocyte Differentiation	Schneeberger K, Sánchez-Romero N, Ye S, van Steenbeek FG et al. Large-scale Production of LGR5-positive Bipotential Human Liver Stem Cells. Hepatology 2019 Nov 12. PMID: 31715015	doi: 10.1002/hep.31037.		21	primary adult liver	N/A	Illumina NextSeq 500
GSE128102	SRP188088	Stage-specific regulation of the WNT/β-catenin pathway enhances differentiation of hESCs into hepatocytes	Touboul T, Chen S, To CC, Mora-Castilla S et al. Stage-specific regulation of the WNT/β-catenin pathway enhances differentiation of hESCs into hepatocytes. J Hepatol 2016 Jun;64(6):1315-26. PMID: 26921690	DOI: 10.1016/j.jhep.2016.02.028		15	ESC line H9; skin fibroblast-derived iPSCs	>=d18	Illumina HiSeq 2000
GSE128717	SRP189161	Human Embryonic Stem Cell-derived Expandable Hepatic Organoids Enable Pathophysiological Model of Alcoholic Liver Injury	Wang, S. et al. Human ESC-derived expandable hepatic organoids enable therapeutic liver repopulation and pathophysiological modeling of alcoholic liver injury. Cell Research 29, 1009–1026 (2019).	doi: 10.1038/s41422-019-0242-8.	treatment with alcohol	14	ESC line H9; primary adult liver	d18	Illumina NovaSeq 6000
GSE129457	SRP191384	RNA sequencing, chromatin accesibility and ChIP seq analysis of BAP1 -/- human liver organoids	Artegiani B, van Voorthuijsen L, Lindeboom RGH, Seinstra D et al. Probing the Tumor Suppressor Function of BAP1 in CRISPR-Engineered Human Liver Organoids. Cell Stem Cell 2019 Jun 6;24(6):927-943.e6. PMID: 31130514	doi: 10.1016/j.stem.2019.04.017	wildtype, histonechipmentation, BAP-, BAP- 24hour rescue,	19	primary adult liver	>=d10	Illumina NextSeq 500
GSE130074	SRP193090	RNA-sequencing of multicellular human liver organoids derived from 3 different iPS cells	Ouchi R, Togo S, Kimura M, Shinozawa T et al. Modeling Steatohepatitis in Humans with Pluripotent Stem Cell-Derived Organoids. Cell Metab 2019 Aug 6;30(2):374-384.e6. PMID: 31155493	doi: 10.1016/j.cmet.2019.05.007.		4	ESC line H9	d25	Illumina HiSeq 2500
GSE132606	SRP201234	Antiviral innate immunity of hepatitis C virus-infected stem cell-derived hepatocytes	Carpentier A, Sheldon J, Vondran FWR, Brown RJ et al. Efficient acute and chronic infection of stem cell-derived hepatocytes by hepatitis C virus. Gut 2020 Feb 29. PMID: 32114504	DOI: 10.1136/gutjnl-2019-319354	Hepatitis C	13	ESC lines H1, H9 and HSF6; iPSCs (original cell type unreported)	d21	Illumina HiSeq 2500
GSE135713	SRP218098	Postnatal lipids drive hepatocyte maturation	Ehrlich et al., Unpublished			12	ESC line HUES8	d18	Illumina NextSeq 500
GSE138549	SRP224719	Whole transcriptome analysis of iPSC derived hepatic organoids cultures	Guan Y, Chen X, Wu M, Zhu W et al. The Phosphatidylethanolamine Biosynthesis Pathway Provides a New Target for Cancer Chemotherapy. J Hepatol 2019 Nov 21. PMID: 31760071	doi: 10.1016/j.jhep.2019.11.007		9	skin fibroblast-derived iPSCs	d62	Illumina HiSeq 4000
GSE138611	SRP224822	Extracellular matrix hydrogel derived from decellularized tissues enables endoderm organoids culture	Giobbe GG, Crowley C, Luni C, Campinoti S et al. Extracellular matrix hydrogel derived from decellularized tissues enables endodermal organoid culture. Nat Commun 2019 Dec 11;10(1):5658. PMID: 31827102	DOI: 10.1038/s41467-019-13605-4		20	primary adult liver	N/A	Illumina NextSeq 500
	SRP230381	Amino acid levels determine metabolism and cyp450 function of stem cell derived hepatocytes and hepatoma cell lines	Boon R, Kumar M, Tricot T, Elia I et al. Amino acid levels determine metabolism and CYP450 function of hepatocytes and hepatoma cell lines. Nat Commun 2020 Mar 13;11(1):1393. PMID: 32170132	DOI: 10.1038/s41467-020-15058-6		31	ESC line H9; skin fibroblast-derived iPSC line BJ1	d40	Illumina NextSeq 500
GSE143223	SRP239777	Whole transcriptome data of human liver organoids cultured in Matrigel and polyisocyanopeptides-based hydrogel	Ye S, Boeter JWB, Mihajlovic M, van Steenbeek FG et al. A Chemically Defined Hydrogel for Human Liver Organoid Culture. Adv Funct Mater 2020 Nov 25;30(48):2000893. PMID: 34658689	DOI: 10.1002/adfm.202000893		18	primary adult liver	N/A	Illumina NextSeq 500
GSE158182	SRP284502	Induced Pluripotent Stem Cell Derived Liver Model for the Study of PNPLA3 Associated Non-Alcoholic Fatty Liver Disease	Tilson SG, Morell CM, Lenaerts AS, Park SB et al. Modeling PNPLA3-Associated NAFLD Using Human-Induced Pluripotent Stem Cells. Hepatology 2021 Dec;74(6):2998-3017.	doi: 10.1002/hep.32063.	PNPLA3 mutant and KO	28	skin fibroblast-derived iPSC lines FSPS13B and A1ATDR/R	>=d37	HiSeq2500
GSE159491	SRP287297	Gene Regulatory Network Analysis and Engineering Directs Development and Vascularization of Multilineage Human Liver Organoids	Velazquez JJ, LeGraw R, Moghadam F, Tan Y et al. Gene Regulatory Network Analysis and Engineering Directs Development and Vascularization of Multilineage Human Liver Organoids. Cell Syst 2021 Jan 20;12(1):41-55.e11. PMID: 33290741	DOI: 10.1016/j.cels.2020.11.002		18	iPSC lines PGP1, PGP5, PGP9	d17
GSE180882	SRP329969	Transcriptome characterization of organoids derived from healthy and irreversibly damaged NASH patient liver	McCarron, S. et al. Functional Characterization of Organoids Derived From Irreversibly Damaged Liver of Patients With NASH. Hepatology 74, 1825–1844 (2021).	DOI: 10.1002/hep.31857		15	primary adult liver	N/A	Illumina NovaSeq 6000

### Sheet: Neuron
GEO Accession	SRA Accession	GEO Study Name	Citation	DOI	Perturbation, Disease, or Genetic Basis	# of samples	Platform
GSE111622	SRP134245	Progerin-induced transcriptional changes in Huntington's disease human pluripotent stem cells-derived neurons	Cohen-Carmon D, Sorek M, Lerner V, Divya MS et al. Progerin-Induced Transcriptional Changes in Huntington's Disease Human Pluripotent Stem Cell-Derived Neurons. Mol Neurobiol 2020 Mar;57(3):1768-1777. PMID: 31834602	DOI: 10.1007/s12035-019-01839-8	Huntington’s Disease	42	Illumina NextSeq 500
GSE111977	SRP135926	Efficient generation of human CA3 neurons and modeling hippocampal neuronal connectivity in vitro (bulk)	Sarkar A, Mei A, Paquola ACM, Stern S et al. Efficient Generation of CA3 Neurons from Human Pluripotent Stem Cells Enables Modeling of Hippocampal Connectivity In Vitro. Cell Stem Cell 2018 May 3;22(5):684-697.e9. PMID: 29727680	DOI: 10.1016/j.stem.2018.04.009		21	Illumina HiSeq 2000
GSE128333	SRP188467	Deconvolution of Transcriptional Networks Identifies TCF4 as a Master Regulator in Schizophrenia	Doostparast Torshizi A, Armoskus C, Zhang H, Forrest MP et al. Deconvolution of transcriptional networks identifies TCF4 as a master regulator in schizophrenia. Sci Adv 2019 Sep;5(9):eaau4139. PMID: 31535015	DOI: 10.1126/sciadv.aau4139	Schizophrenia	12	Illumina HiSeq 2500
GSE140843	SRP231431	Total RNA sequencing for human induced pluripotent derived cerebral organoids [controls only]	Kathuria A, Lopez-Lengowski K, Jagtap SS, et al. Transcriptomic Landscape and Functional Characterization of Induced Pluripotent Stem Cell–Derived Cerebral Organoids in Schizophrenia. JAMA Psychiatry. 2020;77(7):745–754. doi:10.1001/jamapsychiatry.2020.0196	doi: 10.1001/jamapsychiatry.2020.0196.	Schizophrenia	19	Illumina NovaSeq 6000
GSE144601	SRP246325	Human iPSC-derived neurons and cerebral organoids establish differential effects of germline NF1 gene mutations	Anastasaki C, Wegscheid ML, Hartigan K, Papke JB et al. Human iPSC-Derived Neurons and Cerebral Organoids Establish Differential Effects of Germline NF1 Gene Mutations. Stem Cell Reports 2020 Apr 14;14(4):541-550. PMID: 32243842	DOI: 10.1016/j.stemcr.2020.03.007	Neurofibromatosis type 1	12	Illumina HiSeq 3000
GSE52202	SRP032798	Targeting RNA foci in iPSC-derived motor neurons from ALS patients with C9ORF72 repeat expansion	Sareen, et al, 2013. Targeting RNA Foci in iPSC-Derived Motor Neurons from ALS Patients with a C9ORF72 Repeat Expansion. Science Translational Medicine 5(208).	10.1126/scitranslmed.3007529	ALS, C9ORF72 repeat expansion	8	Illumina HiSeq 2500
GSE52431	SRP033078	Human iPSC-based Modeling of Late-Onset Disease using Progerin-induced Aging	Miller, et al, 2013. Human iPSC-Based Modeling of Late-Onset Disease via Progerin-Induced Aging. Cell Stem Cell 13, 691-705.	10.1016/j.stem.2013.11.006	Progeria	8	Illumina HiSeq 2000
GSE58933	SRP043684	Hyper-excitability of Neurons generated from Patients with Bipolar Disorder	Mertens, et al, 2015. Differential responses to lithium in hyperexcitable neurons from patients with bipolar disorder. Nature 527, 95–99.	10.1038/nature15526	Bipolar Disorder	18	Illumina HiSeq 2500
GSE62936	SRP049475	RNA-Seq Analysis in hES/ iPS cell-derived neuronal samples	Wang, et al, 2017. Differentiation of hypothalamic-like neurons from human pluripotent stem cells. : J Clin Invest. 2015;125(2):796–808. doi:10.1172/JCI79220	10.1172/JCI79220	Bardet-Biedl Syndrome	13	Illumina HiSeq 2500
GSE63734	SRP050376	Dysregulation of miRNA-9 in a Subset of Schizophrenia Patient-Derived Neurons	Topol, et al, 2016. Dysregulation of miRNA-9 in a Subset of Schizophrenia Patient-Derived Neural Progenitor Cells. Cell Reports15, 1024–1036.	10.1016/j.celrep.2016.03.090	Schizophrenia	11	Illumina HiSeq 2500
GSE65508	SRP053043	Modeling the early phenotype at the neuromuscular junction of spinal muscular atrophy using patient-derived iPSCs	Yoshida, et al, 2015. Modeling the Early Phenotype at the Neuromuscular Junction of Spinal Muscular Atrophy Using Patient-Derived iPSCs. Stem Cell Reports 4, 561-568.	10.1016/j.stemcr.2015.02.010	Spinal muscular atrophy (SMA)	4	Illumina HiSeq 2500
GSE67073	SRP056333	RNA sequencing of hiPSC derived neural crest populations from Familial Dysautonomia patients	Zeltner, et al, 2016. Capturing the biology of disease severity in a PSC-based model of familial dysautonomia. Nature Medicine 22(12).	10.1038/nm.4220	Familial Dysautonomia	6	Illumina HiSeq 2000
GSE67528	SRP056822	Evidence for proliferation and synaptogenesis impairments in neural cells derived from idiopathic autistic patients	Marchetto, et al, 2016. Altered proliferation and networks in neural cells derived from idiopathic autistic individuals. Molecular Psychiatry 00, 1-16.	10.1038/mp.2016.95	Autism Spectrum Disorder (ASD)	83	Illumina HiSeq 2000
GSE69175	SRP058640	Genome-wide RNA-Seq of Human Motor Neurons Implicates Selective ER Stress Activation in Spinal Muscular Atrophy	Ng, et al, 2015. Genome-wide RNA-Seq of Human Motor Neurons Implicates Selective ER Stress Activation in Spinal Muscular Atrophy. Cell Stem Cell 17, 569-584.	10.1016/j.stem.2015.08.003	Spinal muscular atrophy (SMA)	4	Illumina MiSeq
GSE74201	SRP065036	Genomic Analysis Reveals Disruption of Striatal Neuronal Development and Therapeutic Targets in a Human Neural Stem Cell Model of Huntington’s Disease	Ring, et al, 2015. Genomic Analysis Reveals Disruption of Striatal Neuronal Development and Therapeutic Targets in Human Huntington’s Disease Neural Stem Cells. Stem Cell Reports 5, 1023-1038.	10.1016/j.stemcr.2015.11.005	Huntington’s Disease	32	Illumina HiSeq 2000
GSE76490	SRP068017	Transcriptomic analysis of human iPS cells derived from fragile X syndrome patients during neural differentiation	Lu, et al, 2016. Integrated transcriptome analysis of human iPS cells derived from a fragile X syndrome patient during neuronal differentiation. Science China Life Sciences 59, 1093-1105.	10.1007/s11427-016-0194-6	Fragile X	8	Illumina HiSeq 2000
GSE80170	SRP073163	Next Generation Sequencing Compares Effects of microRNA-9 perturbation in control and SZ hiPSC NPCs	Topol, et al, 2016. Dysregulation of miRNA-9 in a Subset of Schizophrenia Patient-Derived Neural Progenitor Cells. Cell Reports15, 1024–1036	10.1016/j.celrep.2016.03.090	Schizophrenia	16	Illumina HiSeq 2500
GSE89991	SRP093646	RNA-Seq in PWS iPSC-derived neurons	Burnett, L.C., LeDuc, C.A., Sulsona, C.R., Paull, D., Eddiry, S., Levy, B., Salles, J.P., Tauber, M., Driscoll, D.J., Egli, D., et al. (2016). Induced pluripotent stem cells (iPSC) created from skin fibroblasts of patients with Prader-Willi syndrome (PWS) retain the molecular signature of PWS. Stem Cell Research 17, 526–530.	https://www.ncbi.nlm.nih.gov/geo/query/acc.cgi?acc=GSE89991	Prader-Willi Syndrome	13	Illumina HiSeq 2000
GSE95343	SRP100681	mRNAseq of Huntington's disease and control patient iPSC-derived neural cells	The HD iPSC Consortium. Developmental alterations in Huntington's disease neural cells and pharmacological rescue in cells and mice. Nature Neuroscience	doi:10.1038/nn.4532	Huntington’s Disease	7	Illumina HiSeq 2000
	SRP044749	Gene expression analysis of human induced pluripotent stem cell-derived neurons carrying copy number variants of chromosome 15q11-q13.1	Germain, et al, 2014. Gene expression analysis of human induced pluripotent stem cell-derived neurons carrying copy number variants of chromosome 15q11-q13.1. Molecular Autism 5(44).	10.1186/2040-2392-5-44	Autism Spectrum Disorder (ASD), Angleman Syndrome; 15q11-q13.1 CNVs	6	Illumina GAIIx and HiSeq 2000
	SRP096788	Gene expression analysis of human spinal motor neurons (MN) differentiated from ALS patient derived iPSC	Bhinge, et al, 2017. Genetic Correction of SOD1 Mutant iPSCs Reveals ERK and JNK Activated AP1 as a Driver of Neurodegeneration in Amyotrophic Lateral Sclerosis. Stem Cell Reports	http://doi.org/10.1016/j.stemcr.2017.02.019	ALS	4	Illumina HiSeq 4000

### Sheet: Skeletal_muscle
GEO Accession	SRA Accession	GEO Study Name	Citation	DOI	Perturbation, Disease, or Genetic Basis	# of samples	Platform
GSE111163	SRP133768	Large-scale expansion of human iPSC-derived skeletal muscle cells for disease modeling and cell-based therapeutic strategies	van der Wal E, Herrero-Hernandez P, Wan R, Broeders M et al. Large-Scale Expansion of Human iPSC-Derived Skeletal Muscle Cells for Disease Modeling and Cell-Based Therapeutic Strategies. Stem Cell Reports 2018 Jun 5;10(6):1975-1990. PMID: 29731431	doi: 10.1016/j.stemcr.2018.04.002		8	Illumina HiSeq 2500
GSE121154	SRP165233	A myogenic double reporter human pluripotent stem cell line allows prospective isolation of skeletal muscle progenitors	Wu J, Matthias N, Lo J, Ortiz-Vitali JL et al. A Myogenic Double-Reporter Human Pluripotent Stem Cell Line Allows Prospective Isolation of Skeletal Muscle Progenitors. Cell Rep 2018 Nov 13;25(7):1966-1981.e4. PMID: 30428361	doi: 10.1016/j.celrep.2018.10.067.		15	Illumina HiSeq 3000
GSE129505	SRP191503	Transcriptional landscape of human myogenesis reavels a key role of TWIST1 in maintenance of skeletal muscle progenitors	Choi IY, Lim H, Cho HJ, et al. Transcriptional landscape of myogenesis from human pluripotent stem cells reveals a key role of TWIST1 in maintenance of skeletal muscle progenitors. Elife. 2020;9:e46981.	doi:10.7554/eLife.46981	TWIST1 KO	24	Illumina HiSeq 2500 and 3000
GSE130592	SRP194415	Combinatorial small molecule treatment enhances the in vitro maturation of pluripotent stem cell-derived myotubes	Selvaraj S, Mondragon-Gonzalez R, Xu B, Magli A et al. Screening identifies small molecules that enhance the maturation of human pluripotent stem cell-derived myotubes. Elife 2019 Nov 11;8. PMID: 31710288	DOI: 10.7554/eLife.47970	treatment with small molecules SB431542 (S), γ-Secretase inhibitor DAPT (Da), anti-inflammatory glucocorticoid Dexamethasone (De), and adenylyl cyclase activator Forskolin (F)	6	Illumina NextSeq 550
GSE145575	SRP250046	Myogenic Progenitor Cell Lineage Specification by CRISPR/Cas9-based Transcriptional Activators	Kwon JB, Vankara A, Ettyreddy AR, Bohning JD et al. Myogenic Progenitor Cell Lineage Specification by CRISPR/Cas9-Based Transcriptional Activators. Stem Cell Reports 2020 May 12;14(5):755-769.		PAX7 overexpression	12	Illumina HiSeq 4000
GSE80106	SRP073065	RNA-seq analyses of JMJD3c-MYOD1-induced myogenic cells and human skeletal myotubes	Akiyama T, Wakabayashi S, Soma A, Sato S et al. Transient ectopic expression of the histone demethylase JMJD3 accelerates the differentiation of human pluripotent stem cells. Development 2016 Oct 15;143(20):3674-3685. PMID: 27802135	DOI: 10.1242/dev.139360	ectopic expression of catalytic domain of histone demethylase JMJD3	2	Illumina MiSeq
GSE87365	SRP090475	ERBB3 and NGFR mark distinct skeletal muscle progenitor cells in human development enabling enrichment and maturation of hPSC muscle				4	Illumina HiSeq 3000
GSE98198	SRP105281	MYOD Remodeling of the Genome Architecture during Myogenic Conversion of Somatic Cells	Dall'Agnese A, Caputo L, Nicoletti C, di Iulio J et al. Transcription Factor-Directed Re-wiring of Chromatin Architecture for Somatic Cell Nuclear Reprogramming toward trans-Differentiation. Mol Cell 2019 Nov 7;76(3):453-472.e8. PMID: 31519520	DOI: 10.1016/j.molcel.2019.07.036	mouse MYOD overexpression, TNFa treatment for half	16	Illumina HiSeq 2500
GSE98976	SRP107230	Identification of PAX7-induced transcriptional changes and PAX7 genomic binding during skeletal myogenic differentiation of H9 embryonic stem cells	Magli A, Incitti T, Kiley J, Swanson SA et al. PAX7 Targets, CD54, Integrin α9β1, and SDC2, Allow Isolation of Human ESC/iPSC-Derived Myogenic Progenitors. Cell Rep 2017 Jun 27;19(13):2867-2877. PMID: 28658631	DOI: 10.1016/j.celrep.2017.06.005	(PAX7 GFP+ sorting)	22	Illumina HiSeq 2500

### Sheet: Lung
GEO Accession	SRA Accession	GEO Study Name	Citation	DOI	Perturbation, Disease, or Genetic Basis	# of samples	Platform
E-MTAB-3339 or PRJEB8595	https://www.ebi.ac.uk/arrayexpress/experiments/E-MTAB-3339/	Transcriptional characterization of Human Lung Organoids (HLOs) using RNAseq	In vitro generation of human pluripotent stem cell derived lung organoids. Dye BR, Hill DR, Ferguson MA, Tsai YH, Nagy MS, Dyal R, Wells JM, Mayhew CN, Nattiv R, Klein OD, White ES, Deutsch GH, Spence JR. Elife (2015), PMID:25803487	DOI: 10.7554/eLife.05098		6	Illumina HiSeq 2000
GSE112991	SRP139587	Transcriptome profiling of Cryptosporidium parvum infected lung and intestinal organoids	Heo I, Dutta D, Schaefer DA, Iakobachvili N et al. Modelling Cryptosporidium infection in human small intestinal and lung organoids. Nat Microbiol 2018 Jul;3(7):814-823. PMID: 29946163	DOI: 10.1038/s41564-018-0177-8	Cryptosporidium parvum infection	6	Illumina NextSeq 500
GSE121999	SRP167270	Genome-wide expression analysis of EPCAM+ epithelial cells from 3-dimensional lung organoids harboring Hermansky-Pudlak Syndrome-associated mutations	Strikoudis A, Cieślak A, Loffredo L, Chen YW et al. Modeling of Fibrotic Lung Disease Using 3D Organoids Derived from Human Pluripotent Stem Cells. Cell Rep 2019 Jun 18;27(12):3709-3723.e5. PMID: 31216486	doi: 10.1016/j.celrep.2019.05.077.	wildtype, HPS-1 mutant, HPS-2 mutant, HPS-8 mutant	12	Illumina HiSeq 2500
GSE131768	SRP199460	Generation of mature lung alveolar epithelial cells from human pluripotent stem cells	Jacob A, Vedaie M, Roberts DA, Thomas DC et al. Derivation of self-renewing lung alveolar epithelial type II cells from human pluripotent stem cells. Nat Protoc 2019 Dec;14(12):3303-3332. PMID: 31732721	doi: 10.1038/s41596-019-0220-0.		13	Illumina HiSeq 2500
GSE95860	SRP101626	Expression data from fresh human embryonic lung epithelial tip and stalk cells and cultured organoids derived from tip and stalk	Nikolić MZ, Caritg O, Jeng Q, Johnson JA et al. Human embryonic lung epithelial tips are multipotent progenitors that can be expanded in vitro as long-term self-renewing organoids. Elife 2017 Jun 30;6. PMID: 28665271	DOI: 10.7554/eLife.26575		16	Illumina HiSeq 1500

### Sheet: Intestine_colon
GEO Accession	SRA Accession	GEO Study Name	Citation	DOI	Perturbation, Disease, or Genetic Basis	# of samples	Platform
GSE102746	SRP115575	Transcriptome-analysis of patient-derived normal and ulcerative colitis intestinal epithelial organoids	Sarvestani SK, Signs SA, Lefebvre V, Mack S et al. Cancer-predicting transcriptomic and epigenetic signatures revealed for ulcerative colitis in patient-derived epithelial organoids. Oncotarget 2018 Jun 19;9(47):28717-28730. PMID: 29983891	DOI: 10.18632/oncotarget.25617	Ulcerative colitis	20	Illumina HiSeq 2500
GSE113492	SRP141733	Human gut derived-organoids as model to study gluten response and effects of microbiota bioproducts in celiac disease	Freire R, Ingano L, Serena G, Cetinbas M et al. Human gut derived-organoids provide model to study gluten response and effects of microbiota-derived molecules in celiac disease. Sci Rep 2019 May 7;9(1):7029. PMID: 31065051	DOI: 10.1038/s41598-019-43426-w	Celiac disease	6	Illumina HiSeq 2500
GSE117911	SRP155822	Transcriptional profiling of human intestinal organoids following human norovirus infection	Hosmillo M, Chaudhry Y, Nayak K, Sorgeloos F et al. Norovirus Replication in Human Intestinal Epithelial Cells Is Restricted by the Interferon-Induced JAK/STAT Signaling Pathway and RNA Polymerase II-Mediated Transcriptional Responses. mBio 2020 Mar 17;11(2). PMID: 32184238	DOI: 10.1128/mBio.00215-20	Norovirus infection	18	Illumina NextSeq 500
GSE127938	SRP187737	Transcriptome profiling of organoids from the human and murine gastrointestinal tract	Ozge Kayisoglu, Franziska Weiss, Carolin Niklas, Isabella Pierotti, et al. Location-specific cell identity rather than exposure to GI microbiota defines many innate immune signalling cascades in the gut epithelium. Gut. 2020 Jun 22;gutjnl-2019-319919	doi: 10.1136/gutjnl-2019-319919		18	Illumina NextSeq 500
GSE128922	SRP189589	Digital gene expression of directed differenciation protocols	Mithal A, Capilla A, Heinze D, Berical A et al. Generation of mesenchyme free intestinal organoids from human induced pluripotent stem cells. Nat Commun 2020 Jan 10;11(1):215. PMID: 31924806	DOI: 10.1038/s41467-019-13916-6		36	Illumina HiSeq 2000
GSE135196	SRP216971	Genome-wide transcriptome profiling of human duodenal organoids, Duodenum Intestine-Chip and adult duodenal tissue using RNA-seq	Kasendra M, Luc R, Yin J, Manatakis DV et al. Duodenum Intestine-Chip for preclinical drug assessment in a human relevant model. Elife 2020 Jan 14;9. PMID: 31933478	DOI: 10.7554/eLife.50135		6	Illumina HiSeq 4000
GSE144633	SRP246356	Tissue responses to Shiga toxin in human intestinal organoids	Karve SS, Pradhan S, Ward DV, Weiss AA (2017) Intestinal organoids model human responses to infection by commensal and Shiga toxin producing Escherichia coli. PLoS ONE 12(6): e0178966. https://doi.org/10.1371/journal.pone.0178966	doi: 10.1371/journal.pone.0178966	Shiga toxin	12	Illumina HiSeq 1000
GSE56930	SRP041377	Human intestinal tissue with adult stem cell properties derived from pluripotent stem cells	Forster R, Chiba K, Schaeffer L, Regalado SG et al. Human intestinal tissue with adult stem cell properties derived from pluripotent stem cells. Stem Cell Reports 2014 Jun 3;2(6):838-52. PMID: 24936470	doi: 10.1016/j.stemcr.2014.05.001.		24	Illumina HiSeq 2000
GSE82207	SRP076085	Total RNA sequencing of WT intestinal orgaonids.	Crespo et al. Colonic organoids derived from human induced pluripotent stem cells for modeling colorectal cancer and drug testing. Nat Med. 2017 Jul;23(7):878-884	doi: 10.1038/nm.4355. Epub 2017 Jun 19.		8	Illumina HiSeq 4000
GSE84666	SRP079166	Engineered human pluripotent stem cell-derived intestinal tissues with a functional enteric nervous system	Workman MJ, Mahe MM, Trisno S, Poling HM et al. Engineered human pluripotent-stem-cell-derived intestinal tissues with a functional enteric nervous system. Nat Med 2017 Jan;23(1):49-59. PMID: 27869805	doi: 10.1038/nm.4233.		12	Illumina HiSeq 2000
GSE99133	SRP107747	Specific labeling of stem cell activity in human colorectal organoids using an ASCL2-responsive minigene	Oost KC, van Voorthuijsen L, Fumagalli A, Lindeboom RGH et al. Specific Labeling of Stem Cell Activity in Human Colorectal Organoids Using an ASCL2-Responsive Minigene. Cell Rep 2018 Feb 6;22(6):1600-1614. PMID: 29425513	doi: 10.1016/j.celrep.2018.01.033.		4	Illumina HiSeq 2000
GSE99317	SRP108059	Maturing an Enteric Nervous System in Human Intestinal Organoid-derived Tissue-Engineered Small Intestine	Schlieve CR, Fowler KL, Thornton M, Huang S et al. Neural Crest Cell Implantation Restores Enteric Nervous System Function and Alters the Gastrointestinal Transcriptome in Human Tissue-Engineered Small Intestine. Stem Cell Reports 2017 Sep 12;9(3):883-896. PMID: 28803915	DOI: 10.1016/j.stemcr.2017.07.017		6	Illumina HiSeq 4000

### Sheet: HSPC
GEO Accession	SRA Accession	GEO Study Name	Citation	DOI	Perturbation, Disease, or Genetic Basis	# of samples	Platform
GSE114159	SRP144905	Next Generation Sequencing Analysis of human hematopoietic stem/progenitor cells (HSPCs) differentiated from pluripotent stem cells	Duan F, Huang R, Zhang F, Zhu Y et al. Biphasic modulation of insulin signaling enables highly efficient hematopoietic differentiation from human pluripotent stem cells. Stem Cell Res Ther 2018 Jul 27;9(1):205. PMID: 30053898	doi: 10.1186/s13287-018-0934-x.		24	Illumina HiSeq X Ten
GSE49938		Re-specification of myeloid precursors from human pluripotent cells into engraftable multi-lineage progenitors	Doulatov S, Vo LT, Chou SS, Kim PG et al. Induction of multipotential hematopoietic progenitors from human pluripotent stem cells via respecification of lineage-restricted precursors. Cell Stem Cell 2013 Oct 3;13(4):459-70. PMID: 24094326	DOI: 10.1016/j.stem.2013.09.002		28	HG-U133_Plus_2
GSE69932	SRP059555	Comparison of the transcriptome and chromatin state between human cord blood HSC and human iPSC derived hematopoietic progenitor using next-generation sequencing	Unpublished			9	Illumina HiSeq 2500
GSE76682	SRP068279	RNA-seq expression data from EB-HSPC after AM580 treatment compated to DMSO-trated and FL-HSPCs	Dou DR, Calvanese V, Sierra MI, Nguyen AT et al. Medial HOXA genes demarcate haematopoietic stem cell fate during human development. Nat Cell Biol 2016 Jun;18(6):595-606. PMID: 27183470	DOI: 10.1038/ncb3354	AM580 treatment	9	IlluminaHiSeq 2000
GSE83719	SRP077096	Transcriptome profiling of hematopoietic cells derived from human pluripotent stem cells	Sugimura R, Jha DK, Han A, Soria-Valles C et al. Haematopoietic stem and progenitor cells from human pluripotent stem cells. Nature 2017 May 25;545(7655):432-438. PMID: 28514439	doi: 10.1038/nature22370.		5	Illumina NextSeq 500
