## Supplementary material for "Platform-Agnostic CellNet (PACNet) enables cross-study meta-analysis of cell fate engineering protocols": Supp Table 3

### Sheet: Sheet1
SRA Accession	Cell Type	# primary samples	Author preprocessing method
SRP165233	ESCs	6	TopHat + Subread featureCounts
SRP173191	Liver	3	STAR + htseq-count
SRP136469	Liver	10	STAR + Subread featureCounts
SRP199460	Lung	10	STAR --quantMode GeneCounts
SRP132693	Heart	22	HISAT2 + Subread featureCounts
SRP169618	Heart	6	HISAT2 + SeqMonk
