## Supplementary material for "Platform-Agnostic CellNet (PACNet) enables cross-study meta-analysis of cell fate engineering protocols": Supp Table 6

### Sheet: All
citation	first_author	study_id	sra_id	geo_id	description
Li, unpublished	Li	SRP059555	SRR2064593	GSM1713295	iPSC-derived HPCs
Li, unpublished	Li	SRP059555	SRR2064594	GSM1713296	iPSC-derived HPCs
Li, unpublished	Li	SRP059555	SRR2064586	GSM1713288	iPSC-derived HPCs, DMSO
Li, unpublished	Li	SRP059555	SRR2064587	GSM1713289	iPSC-derived HPCs, IWR-1 treated
Li, unpublished	Li	SRP059555	SRR2064591	GSM1713293	Primary cord blood HSPCs
Li, unpublished	Li	SRP059555	SRR2064592	GSM1713294	Primary cord blood HSPCs
Dou et al., Nature Cell Biology, 2016	Dou	SRP068279	SRR3095987	GSM2035720	D0 embryoid bodies (EBs), CD34+, CD38-, CD90+, CD45+
Dou et al., Nature Cell Biology, 2016	Dou	SRP068279	SRR3095975	GSM2035708	D6 EB-derived HSPCs, CD34+, CD38-, CD90+, CD45+, OP9 co-culture, DMSO
Dou et al., Nature Cell Biology, 2016	Dou	SRP068279	SRR3095976	GSM2035709	D6 EB-derived HSPCs, CD34+, CD38-, CD90+, CD45+, OP9 co-culture, DMSO
Dou et al., Nature Cell Biology, 2016	Dou	SRP068279	SRR3095977	GSM2035710	D6 EB-derived HSPCs, CD34+, CD38-, CD90+, CD45+, OP9 co-culture, AM580
Dou et al., Nature Cell Biology, 2016	Dou	SRP068279	SRR3095978	GSM2035711	D6 EB-derived HSPCs, CD34+, CD38-, CD90+, CD45+, OP9 co-culture, AM580
Dou et al., Nature Cell Biology, 2016	Dou	SRP068279	SRR3095981	GSM2035714	D12 EB-derived HSPCs, CD34+, CD38-, CD90+, CD45+, OP9 co-culture, DMSO
Dou et al., Nature Cell Biology, 2016	Dou	SRP068279	SRR3095982	GSM2035715	D12 EB-derived HSPCs, CD34+, CD38-, CD90+, CD45+, OP9 co-culture, DMSO
Dou et al., Nature Cell Biology, 2016	Dou	SRP068279	SRR3095983	GSM2035716	D12 EB-derived HSPCs, CD34+, CD38-, CD90+, CD45+, OP9 co-culture, AM580
Dou et al., Nature Cell Biology, 2016	Dou	SRP068279	SRR3095984	GSM2035717	D12 EB-derived HSPCs, CD34+, CD38-, CD90+, CD45+, OP9 co-culture, AM580
Dou et al., Nature Cell Biology, 2016	Dou	SRP068279	SRR3095988	GSM2035721	D0 fetal liver (FL), CD34+, CD38-, CD90+, CD45+
Dou et al., Nature Cell Biology, 2016	Dou	SRP068279	SRR3095979	GSM2035712	D6 FL-derived HSPCs, CD34+, CD38-, CD90+, CD45+, OP9 co-culture, DMSO
Dou et al., Nature Cell Biology, 2016	Dou	SRP068279	SRR3095980	GSM2035713	D6 FL-derived HSPCs, CD34+, CD38-, CD90+, CD45+, OP9 co-culture, DMSO
Dou et al., Nature Cell Biology, 2016	Dou	SRP068279	SRR3095985	GSM2035718	D12 FL-derived HSPCs, CD34+, CD38-, CD90+, CD45+, OP9 co-culture, DMSO
Dou et al., Nature Cell Biology, 2016	Dou	SRP068279	SRR3095986	GSM2035719	D12 FL-derived HSPCs, CD34+, CD38-, CD90+, CD45+, OP9 co-culture, DMSO
Sugimura et al., Nature, 2017	Sugimura	SRP077096	SRR3718528	GSM2214012	iPSC-derived hemogenic endothelium
Sugimura et al., Nature, 2017	Sugimura	SRP077096	SRR3718529	GSM2214013	iPSC-derived hemogenic endothelium
Sugimura et al., Nature, 2017	Sugimura	SRP077096	SRR3718526	GSM2214010	iPSC-derived HSPCs
Sugimura et al., Nature, 2017	Sugimura	SRP077096	SRR4104093	GSM2299187	iPSC-derived HSPCs
Sugimura et al., Nature, 2017	Sugimura	SRP077096	SRR3718527	GSM2214011	Primary cord blood HSPCs
Duan et al., Stem Cell Research & Therapy, 2018	Duan	SRP144905	SRR7130979	GSM3136661	H1 ESCs, CD34+
Duan et al., Stem Cell Research & Therapy, 2018	Duan	SRP144905	SRR7130980	GSM3136662	H1 ESCs, CD34+
Duan et al., Stem Cell Research & Therapy, 2018	Duan	SRP144905	SRR7130981	GSM3136663	H1 ESCs, CD34-
Duan et al., Stem Cell Research & Therapy, 2018	Duan	SRP144905	SRR7130982	GSM3136664	H1 ESCs, CD34-
Duan et al., Stem Cell Research & Therapy, 2018	Duan	SRP144905	SRR7130983	GSM3136665	Cord blood-derived iPSCs, CD34+
Duan et al., Stem Cell Research & Therapy, 2018	Duan	SRP144905	SRR7130984	GSM3136666	Cord blood-derived iPSCs, CD34+
Duan et al., Stem Cell Research & Therapy, 2018	Duan	SRP144905	SRR7130985	GSM3136667	Cord blood-derived iPSCs, CD34-
Duan et al., Stem Cell Research & Therapy, 2018	Duan	SRP144905	SRR7130986	GSM3136668	Cord blood-derived iPSCs, CD34-
Duan et al., Stem Cell Research & Therapy, 2018	Duan	SRP144905	SRR7130987	GSM3136669	D5 ESC-derived HSPCs, CD31+, -insulin
Duan et al., Stem Cell Research & Therapy, 2018	Duan	SRP144905	SRR7130988	GSM3136670	D5 ESC-derived HSPCs, CD31+, -insulin
Duan et al., Stem Cell Research & Therapy, 2018	Duan	SRP144905	SRR7130989	GSM3136671	D5 ESC-derived HSPCs, CD31+, +insulin
Duan et al., Stem Cell Research & Therapy, 2018	Duan	SRP144905	SRR7130990	GSM3136672	D5 ESC-derived HSPCs, CD31+, +insulin
Duan et al., Stem Cell Research & Therapy, 2018	Duan	SRP144905	SRR7130991	GSM3136673	D5 iPSC-derived HSPCs, CD31+, -insulin
Duan et al., Stem Cell Research & Therapy, 2018	Duan	SRP144905	SRR7130992	GSM3136674	D5 iPSC-derived HSPCs, CD31+, -insulin
Duan et al., Stem Cell Research & Therapy, 2018	Duan	SRP144905	SRR7130993	GSM3136675	D5 iPSC-derived HSPCs, CD31+, +insulin
Duan et al., Stem Cell Research & Therapy, 2018	Duan	SRP144905	SRR7130994	GSM3136676	D5 iPSC-derived HSPCs, CD31+, +insulin
Duan et al., Stem Cell Research & Therapy, 2018	Duan	SRP144905	SRR7130995	GSM3136677	D8 ESC-derived HSPCs, CD31+, -insulin
Duan et al., Stem Cell Research & Therapy, 2018	Duan	SRP144905	SRR7130996	GSM3136678	D8 ESC-derived HSPCs, CD31+, -insulin
Duan et al., Stem Cell Research & Therapy, 2018	Duan	SRP144905	SRR7130997	GSM3136679	D8 ESC-derived HSPCs, CD31+, +insulin
Duan et al., Stem Cell Research & Therapy, 2018	Duan	SRP144905	SRR7130998	GSM3136680	D8 ESC-derived HSPCs, CD31+, +insulin
Duan et al., Stem Cell Research & Therapy, 2018	Duan	SRP144905	SRR7130999	GSM3136681	D8 iPSC-derived HSPCs, CD31+, -insulin
Duan et al., Stem Cell Research & Therapy, 2018	Duan	SRP144905	SRR7131000	GSM3136682	D8 iPSC-derived HSPCs, CD31+, -insulin
Duan et al., Stem Cell Research & Therapy, 2018	Duan	SRP144905	SRR7131001	GSM3136683	D8 iPSC-derived HSPCs, CD31+, +insulin
Duan et al., Stem Cell Research & Therapy, 2018	Duan	SRP144905	SRR7131002	GSM3136684	D8 iPSC-derived HSPCs, CD31+, +insulin
Doulatov et al., Cell Stem Cell, 2013	Doulatov	GSE49938	GSM1210388	CHB6 EB d14 34+38-45+ biological rep1	D14 ESC-derived EBs, CD34+, CD38-, CD45+
Doulatov et al., Cell Stem Cell, 2013	Doulatov	GSE49938	GSM1210389	CHB6 EB d14 34+38-45+ biological rep2	D14 ESC-derived EBs, CD34+, CD38-, CD45+
Doulatov et al., Cell Stem Cell, 2013	Doulatov	GSE49938	GSM1210390	CHB6 EB d14 34+38-45+ biological rep3	D14 ESC-derived EBs, CD34+, CD38-, CD45+
Doulatov et al., Cell Stem Cell, 2013	Doulatov	GSE49938	GSM1210379	CHB6 EAR 34+38- biological rep1	D21-28 ESC-derived EAR-induced HSPCs, CD34+, CD38-
Doulatov et al., Cell Stem Cell, 2013	Doulatov	GSE49938	GSM1210380	CHB6 EAR 3-factor 34+38- biological rep2	D21-28 ESC-derived EAR-induced HSPCs, CD34+, CD38-
Doulatov et al., Cell Stem Cell, 2013	Doulatov	GSE49938	GSM1210381	CHB6 EAR 3-factor 34+38- biological rep3	D21-28 ESC-derived EAR-induced HSPCs, CD34+, CD38-
Doulatov et al., Cell Stem Cell, 2013	Doulatov	GSE49938	GSM1210405	CHB6 EARSM 34+38- biological rep1	D21-28 ESC-derived EARSM-insduced HSPCs, CD34+, CD38-
Doulatov et al., Cell Stem Cell, 2013	Doulatov	GSE49938	GSM1210406	CHB6 EARSM 34+38- biological rep2	D21-28 ESC-derived EARSM-insduced HSPCs, CD34+, CD38-
Doulatov et al., Cell Stem Cell, 2013	Doulatov	GSE49938	GSM1210401	MSC-IPS EB d14 34+38-45+ biological rep1	D14 iPSC-derived EBs, CD34+, CD38-, CD45+
Doulatov et al., Cell Stem Cell, 2013	Doulatov	GSE49938	GSM1210402	MSC-IPS EB d14 34+38-45+ biological rep2	D14 iPSC-derived EBs, CD34+, CD38-, CD45+
Doulatov et al., Cell Stem Cell, 2013	Doulatov	GSE49938	GSM1210403	MSC-IPS EB d14 34+38-45- biological rep1	D14 iPSC-derived EBs, CD34+, CD38-, CD45-
Doulatov et al., Cell Stem Cell, 2013	Doulatov	GSE49938	GSM1210404	MSC-IPS EB d14 34+38-45- biological rep2	D14 iPSC-derived EBs, CD34+, CD38-, CD45-
Doulatov et al., Cell Stem Cell, 2013	Doulatov	GSE49938	GSM1210391	MSC-IPS EAR 34+38-90+ biological rep1	D21-28 iPSC-derived EAR-induced HSPCs, CD34+, CD38-, CD90+
Doulatov et al., Cell Stem Cell, 2013	Doulatov	GSE49938	GSM1210392	MSC-IPS EAR 34+38-90+ biological rep2	D21-28 iPSC-derived EAR-induced HSPCs, CD34+, CD38-, CD90+
Doulatov et al., Cell Stem Cell, 2013	Doulatov	GSE49938	GSM1210382	Cord blood 34+38-90+ HSC biological rep1	Primary cord blood, CD34+, CD38-, CD90+
Doulatov et al., Cell Stem Cell, 2013	Doulatov	GSE49938	GSM1210383	Cord blood 34+38-90+ HSC biological rep2	Primary cord blood, CD34+, CD38-, CD90+
Doulatov et al., Cell Stem Cell, 2013	Doulatov	GSE49938	GSM1210384	Cord blood 34+38-90+ HSC biological rep3	Primary cord blood, CD34+, CD38-, CD90+
Doulatov et al., Cell Stem Cell, 2013	Doulatov	GSE49938	GSM1210385	Cord blood 34+38+ progenitors biological rep1	Primary cord blood, CD34+, CD38- progenitors
Doulatov et al., Cell Stem Cell, 2013	Doulatov	GSE49938	GSM1210386	Cord blood 34+38+ progenitors biological rep2	Primary cord blood, CD34+, CD38- progenitors
Doulatov et al., Cell Stem Cell, 2013	Doulatov	GSE49938	GSM1210387	Cord blood 34+38+ progenitors biological rep3	Primary cord blood, CD34+, CD38- progenitors
Doulatov et al., Cell Stem Cell, 2013	Doulatov	GSE49938	GSM1210393	Fetal liver 34+38-90+ HSC biological rep1	Primary fetal liver, CD34+, CD38-, CD90+
Doulatov et al., Cell Stem Cell, 2013	Doulatov	GSE49938	GSM1210394	Fetal liver 34+38-90+ HSC biological rep2	Primary fetal liver, CD34+, CD38-, CD90+
Doulatov et al., Cell Stem Cell, 2013	Doulatov	GSE49938	GSM1210395	Fetal liver 34+38-90+ HSC biological rep3	Primary fetal liver, CD34+, CD38-, CD90+
Doulatov et al., Cell Stem Cell, 2013	Doulatov	GSE49938	GSM1210398	Fetal liver 34+38-90+ cultured 24h biological rep1	Primary fetal liver, CD34+, CD38-, CD90+, cultured 24hr
Doulatov et al., Cell Stem Cell, 2013	Doulatov	GSE49938	GSM1210399	Fetal liver 34+38-90+ cultured 24h biological rep2	Primary fetal liver, CD34+, CD38-, CD90+, cultured 24hr
Doulatov et al., Cell Stem Cell, 2013	Doulatov	GSE49938	GSM1210400	Fetal liver 34+38-90+ cultured 24h biological rep3	Primary fetal liver, CD34+, CD38-, CD90+, cultured 24hr
Doulatov et al., Cell Stem Cell, 2013	Doulatov	GSE49938	GSM1210396	Fetal liver 34+38+ progenitors biological rep1	Primary fetal liver, CD34+, CD38- progenitors
Doulatov et al., Cell Stem Cell, 2013	Doulatov	GSE49938	GSM1210397	Fetal liver 34+38+ progenitors biological rep2	Primary fetal liver, CD34+, CD38- progenitors
