## Supplementary material for "Platform-Agnostic CellNet (PACNet) enables cross-study meta-analysis of cell fate engineering protocols": Supp Table 7

### Sheet: All
citation	first_author	study_id	sra_id	geo_id	description
Forster et al., Stem Cell Reports, 2014	Forster	SRP041377	SRR1258909	GSM1371574	ESCs
Forster et al., Stem Cell Reports, 2014	Forster	SRP041377	SRR1258911	GSM1371576	ESCs
Forster et al., Stem Cell Reports, 2014	Forster	SRP041377	SRR1258912	GSM1371577	ESCs
Forster et al., Stem Cell Reports, 2014	Forster	SRP041377	SRR1258915	GSM1371580	ESCs
Forster et al., Stem Cell Reports, 2014	Forster	SRP041377	SRR1258918	GSM1371583	ESCs
Forster et al., Stem Cell Reports, 2014	Forster	SRP041377	SRR1258919	GSM1371584	ESCs
Forster et al., Stem Cell Reports, 2014	Forster	SRP041377	SRR1258899	GSM1371564	ESC-derived teratoma
Forster et al., Stem Cell Reports, 2014	Forster	SRP041377	SRR1258901	GSM1371566	ESC-derived teratoma
Forster et al., Stem Cell Reports, 2014	Forster	SRP041377	SRR1258902	GSM1371567	ESC-derived teratoma
Forster et al., Stem Cell Reports, 2014	Forster	SRP041377	SRR1258921	GSM1371586	ESC-derived teratoma
Forster et al., Stem Cell Reports, 2014	Forster	SRP041377	SRR1258898	GSM1371563	Teratoma-derived LGR5+ organoids
Forster et al., Stem Cell Reports, 2014	Forster	SRP041377	SRR1258900	GSM1371565	Teratoma-derived LGR5+ organoids
Forster et al., Stem Cell Reports, 2014	Forster	SRP041377	SRR1258903	GSM1371568	Teratoma-derived LGR5+ organoids
Forster et al., Stem Cell Reports, 2014	Forster	SRP041377	SRR1258904	GSM1371569	Teratoma-derived LGR5+ organoids
Forster et al., Stem Cell Reports, 2014	Forster	SRP041377	SRR1258905	GSM1371570	Teratoma-derived LGR5+ organoids
Forster et al., Stem Cell Reports, 2014	Forster	SRP041377	SRR1258906	GSM1371571	Teratoma-derived LGR5+ organoids
Forster et al., Stem Cell Reports, 2014	Forster	SRP041377	SRR1258916	GSM1371581	Teratoma-derived LGR5+ organoids
Forster et al., Stem Cell Reports, 2014	Forster	SRP041377	SRR1258920	GSM1371585	Teratoma-derived LGR5+ organoids
Forster et al., Stem Cell Reports, 2014	Forster	SRP041377	SRR1258910	GSM1371575	Differentiated LGR5+ organoids, DAPT
Forster et al., Stem Cell Reports, 2014	Forster	SRP041377	SRR1258913	GSM1371578	Differentiated LGR5+ organoids, DAPT
Forster et al., Stem Cell Reports, 2014	Forster	SRP041377	SRR1258914	GSM1371579	Differentiated LGR5+ organoids, DAPT
Forster et al., Stem Cell Reports, 2014	Forster	SRP041377	SRR1258917	GSM1371582	Differentiated LGR5+ organoids, DAPT
Forster et al., Stem Cell Reports, 2014	Forster	SRP041377	SRR1258907	GSM1371572	Teratoma-derived LGR5- cells
Forster et al., Stem Cell Reports, 2014	Forster	SRP041377	SRR1258908	GSM1371573	Teratoma-derived LGR5- cells
Crespo et al., Nature Medicine, 2017	Crespo	SRP076085	SRR5060651	GSM2409874	D35 ESC-derived small intestine organoids
Crespo et al., Nature Medicine, 2017	Crespo	SRP076085	SRR5060652	GSM2409875	D35 ESC-derived small intestine organoids
Crespo et al., Nature Medicine, 2017	Crespo	SRP076085	SRR3623436	GSM2186531	D35 ESC-derived small intestine organoids
Crespo et al., Nature Medicine, 2017	Crespo	SRP076085	SRR3623437	GSM2186532	D35 ESC-derived small intestine organoids
Crespo et al., Nature Medicine, 2017	Crespo	SRP076085	SRR5060653	GSM2409876	D35 ESC-derived colonic organoids
Crespo et al., Nature Medicine, 2017	Crespo	SRP076085	SRR5060654	GSM2409877	D35 ESC-derived colonic organoids
Crespo et al., Nature Medicine, 2017	Crespo	SRP076085	SRR3623434	GSM2186529	D35 ESC-derived colonic organoids
Crespo et al., Nature Medicine, 2017	Crespo	SRP076085	SRR3623435	GSM2186530	D35 ESC-derived colonic organoids
Workman et al., Nature Medicine, 2017	Workman	SRP079166	SRR3938716	GSM2247360	D28 ESC-derived intestinal organoid
Workman et al., Nature Medicine, 2017	Workman	SRP079166	SRR3938717	GSM2247361	D28 ESC-derived intestinal organoid
Workman et al., Nature Medicine, 2017	Workman	SRP079166	SRR3938718	GSM2247362	D28 ESC-derived intestinal organoid
Workman et al., Nature Medicine, 2017	Workman	SRP079166	SRR3938719	GSM2247363	D28 ESC-derived intestinal organoid, with ENS
Workman et al., Nature Medicine, 2017	Workman	SRP079166	SRR3938720	GSM2247364	D28 ESC-derived intestinal organoid, with ENS
Workman et al., Nature Medicine, 2017	Workman	SRP079166	SRR3938721	GSM2247365	D28 ESC-derived intestinal organoid, with ENS
Workman et al., Nature Medicine, 2017	Workman	SRP079166	SRR3938722	GSM2247366	D28 ESC-derived intestinal organoid, with ENS, Phox2b het
Workman et al., Nature Medicine, 2017	Workman	SRP079166	SRR3938723	GSM2247367	D28 ESC-derived intestinal organoid, with ENS, Phox2b het
Workman et al., Nature Medicine, 2017	Workman	SRP079166	SRR3938724	GSM2247368	D28 ESC-derived intestinal organoid, with ENS, Phox2b het
Workman et al., Nature Medicine, 2017	Workman	SRP079166	SRR3938725	GSM2247369	D28 ESC-derived intestinal organoid, with ENS, Phox2b null
Workman et al., Nature Medicine, 2017	Workman	SRP079166	SRR3938726	GSM2247370	D28 ESC-derived intestinal organoid, with ENS, Phox2b null
Workman et al., Nature Medicine, 2017	Workman	SRP079166	SRR3938727	GSM2247371	D28 ESC-derived intestinal organoid, with ENS, Phox2b null
Oost et al., Cell Reports, 2018	Oost	SRP107747	SRR6493929	GSM2913923	Primary-derived colon organoids, ASCL2-, diff medium
Oost et al., Cell Reports, 2018	Oost	SRP107747	SRR6493930	GSM2913924	Primary-derived colon organoids, ASCL2+, diff medium
Oost et al., Cell Reports, 2018	Oost	SRP107747	SRR6493931	GSM2913925	Primary-derived colon organoids, ASCL2-, exp medium
Oost et al., Cell Reports, 2018	Oost	SRP107747	SRR6493932	GSM2913926	Primary-derived colon organoids, ASCL2+, exp medium
Schlieve et al., Stem Cell Reports, 2017	Schlieve	SRP108059	SRR5605734	GSM2641038	ESC-derived intestinal organoids, enteric nervous system
Schlieve et al., Stem Cell Reports, 2017	Schlieve	SRP108059	SRR5605735	GSM2641039	ESC-derived intestinal organoids, enteric nervous system
Schlieve et al., Stem Cell Reports, 2017	Schlieve	SRP108059	SRR5605736	GSM2641040	ESC-derived intestinal organoids, enteric nervous system
Schlieve et al., Stem Cell Reports, 2017	Schlieve	SRP108059	SRR5605737	GSM2641041	ESC-derived intestinal organoids
Schlieve et al., Stem Cell Reports, 2017	Schlieve	SRP108059	SRR5605738	GSM2641042	ESC-derived intestinal organoids
Schlieve et al., Stem Cell Reports, 2017	Schlieve	SRP108059	SRR5605739	GSM2641043	ESC-derived intestinal organoids
Sarvestani et al., Oncotarget, 2018	Sarvestani	SRP115575	SRR5939838	GSM2745967	Primary colon-derived epithelial organoids, ulcerative colitis
Sarvestani et al., Oncotarget, 2018	Sarvestani	SRP115575	SRR5939839	GSM2745968	Primary colon-derived epithelial organoids, ulcerative colitis
Sarvestani et al., Oncotarget, 2018	Sarvestani	SRP115575	SRR5939840	GSM2745969	Primary colon-derived epithelial organoids, ulcerative colitis
Sarvestani et al., Oncotarget, 2018	Sarvestani	SRP115575	SRR5939841	GSM2745970	Primary colon-derived epithelial organoids, ulcerative colitis
Sarvestani et al., Oncotarget, 2018	Sarvestani	SRP115575	SRR5939842	GSM2745971	Primary colon-derived epithelial organoids, ulcerative colitis
Sarvestani et al., Oncotarget, 2018	Sarvestani	SRP115575	SRR5939843	GSM2745972	Primary colon-derived epithelial organoids, ulcerative colitis
Sarvestani et al., Oncotarget, 2018	Sarvestani	SRP115575	SRR5939844	GSM2745973	Primary colon-derived epithelial organoids, ulcerative colitis
Sarvestani et al., Oncotarget, 2018	Sarvestani	SRP115575	SRR5939845	GSM2745974	Primary colon-derived epithelial organoids, ulcerative colitis
Sarvestani et al., Oncotarget, 2018	Sarvestani	SRP115575	SRR5939846	GSM2745975	Primary colon-derived epithelial organoids, ulcerative colitis
Sarvestani et al., Oncotarget, 2018	Sarvestani	SRP115575	SRR5939847	GSM2745976	Primary colon-derived epithelial organoids, ulcerative colitis
Sarvestani et al., Oncotarget, 2018	Sarvestani	SRP115575	SRR5939848	GSM2745977	Primary colon-derived epithelial organoids, normal
Sarvestani et al., Oncotarget, 2018	Sarvestani	SRP115575	SRR5939849	GSM2745978	Primary colon-derived epithelial organoids, normal
Sarvestani et al., Oncotarget, 2018	Sarvestani	SRP115575	SRR5939850	GSM2745979	Primary colon-derived epithelial organoids, normal
Sarvestani et al., Oncotarget, 2018	Sarvestani	SRP115575	SRR5939851	GSM2745980	Primary colon-derived epithelial organoids, normal
Sarvestani et al., Oncotarget, 2018	Sarvestani	SRP115575	SRR5939852	GSM2745981	Primary colon-derived epithelial organoids, normal
Sarvestani et al., Oncotarget, 2018	Sarvestani	SRP115575	SRR5939853	GSM2745982	Primary colon-derived epithelial organoids, normal
Sarvestani et al., Oncotarget, 2018	Sarvestani	SRP115575	SRR5939854	GSM2745983	Primary colon-derived epithelial organoids, normal
Sarvestani et al., Oncotarget, 2018	Sarvestani	SRP115575	SRR5939855	GSM2745984	Primary colon-derived epithelial organoids, normal
Sarvestani et al., Oncotarget, 2018	Sarvestani	SRP115575	SRR5939856	GSM2745985	Primary colon-derived epithelial organoids, normal
Sarvestani et al., Oncotarget, 2018	Sarvestani	SRP115575	SRR5939857	GSM2745986	Primary colon-derived epithelial organoids, normal
Freire et al., Scientific Reports, 2019	Freire	SRP141733	SRR7052564	GSM3107841	Primary-derived duodenum organoids, celiac disease
Freire et al., Scientific Reports, 2019	Freire	SRP141733	SRR7052565	GSM3107842	Primary-derived duodenum organoids, celiac disease
Freire et al., Scientific Reports, 2019	Freire	SRP141733	SRR7052566	GSM3107843	Primary-derived duodenum organoids, celiac disease
Freire et al., Scientific Reports, 2019	Freire	SRP141733	SRR7052567	GSM3107844	Primary-derived duodenum organoids, non-celiac
Freire et al., Scientific Reports, 2019	Freire	SRP141733	SRR7052568	GSM3107845	Primary-derived duodenum organoids, non-celiac
Freire et al., Scientific Reports, 2019	Freire	SRP141733	SRR7052569	GSM3107846	Primary-derived duodenum organoids, non-celiac
Hosmillo et al., mBio, 2020	Hosmillo	SRP155822	SRR7627237	GSM3314928	Primary-derived ileum organoids, TI365, mock 48hr
Hosmillo et al., mBio, 2020	Hosmillo	SRP155822	SRR7627241	GSM3314929	Primary-derived ileum organoids, TI365, mock 48hr
Hosmillo et al., mBio, 2020	Hosmillo	SRP155822	SRR7627245	GSM3314930	Primary-derived ileum organoids, TI365, mock 48hr
Hosmillo et al., mBio, 2020	Hosmillo	SRP155822	SRR7627249	GSM3314931	Primary-derived ileum organoids, TI365, norovirus infection 48hr
Hosmillo et al., mBio, 2020	Hosmillo	SRP155822	SRR7627253	GSM3314932	Primary-derived ileum organoids, TI365, norovirus infection 48hr
Hosmillo et al., mBio, 2020	Hosmillo	SRP155822	SRR7627257	GSM3314933	Primary-derived ileum organoids, TI365, norovirus infection 48hr
Hosmillo et al., mBio, 2020	Hosmillo	SRP155822	SRR7627261	GSM3314934	Primary-derived ileum organoids, TI365, UV-inactivated noro 48hr
Hosmillo et al., mBio, 2020	Hosmillo	SRP155822	SRR7627265	GSM3314935	Primary-derived ileum organoids, TI365, UV-inactivated noro 48hr
Hosmillo et al., mBio, 2020	Hosmillo	SRP155822	SRR7627269	GSM3314936	Primary-derived ileum organoids, TI365, UV-inactivated noro 48hr
Hosmillo et al., mBio, 2020	Hosmillo	SRP155822	SRR7627273	GSM3314937	Primary-derived ileum organoids, TI006, mock 48hr
Hosmillo et al., mBio, 2020	Hosmillo	SRP155822	SRR7627277	GSM3314938	Primary-derived ileum organoids, TI006, mock 48hr
Hosmillo et al., mBio, 2020	Hosmillo	SRP155822	SRR7627281	GSM3314939	Primary-derived ileum organoids, TI006, mock 48hr
Hosmillo et al., mBio, 2020	Hosmillo	SRP155822	SRR7627285	GSM3314940	Primary-derived ileum organoids, TI006, norovirus infection 48hr
Hosmillo et al., mBio, 2020	Hosmillo	SRP155822	SRR7627289	GSM3314941	Primary-derived ileum organoids, TI006, norovirus infection 48hr
Hosmillo et al., mBio, 2020	Hosmillo	SRP155822	SRR7627293	GSM3314942	Primary-derived ileum organoids, TI006, norovirus infection 48hr
Hosmillo et al., mBio, 2020	Hosmillo	SRP155822	SRR7627297	GSM3314943	Primary-derived ileum organoids, TI006, UV-inactivated noro 48hr
Hosmillo et al., mBio, 2020	Hosmillo	SRP155822	SRR7627301	GSM3314944	Primary-derived ileum organoids, TI006, UV-inactivated noro 48hr
Hosmillo et al., mBio, 2020	Hosmillo	SRP155822	SRR7627305	GSM3314945	Primary-derived ileum organoids, TI006, UV-inactivated noro 48hr
Kayisoglu et al., Gut, 2020	Kayisoglu	SRP187737	SRR8689968	GSM3656840	Primary-derived stomach corpus organoids
Kayisoglu et al., Gut, 2020	Kayisoglu	SRP187737	SRR8689969	GSM3656841	Primary-derived stomach corpus organoids
Kayisoglu et al., Gut, 2020	Kayisoglu	SRP187737	SRR8689970	GSM3656842	Primary-derived stomach corpus organoids
Kayisoglu et al., Gut, 2020	Kayisoglu	SRP187737	SRR8689971	GSM3656843	Primary-derived stomach pylorus organoids
Kayisoglu et al., Gut, 2020	Kayisoglu	SRP187737	SRR8689972	GSM3656844	Primary-derived stomach pylorus organoids
Kayisoglu et al., Gut, 2020	Kayisoglu	SRP187737	SRR8689973	GSM3656845	Primary-derived stomach pylorus organoids
Kayisoglu et al., Gut, 2020	Kayisoglu	SRP187737	SRR8689974	GSM3656846	Primary-derived duodenum organoids
Kayisoglu et al., Gut, 2020	Kayisoglu	SRP187737	SRR8689975	GSM3656847	Primary-derived duodenum organoids
Kayisoglu et al., Gut, 2020	Kayisoglu	SRP187737	SRR8689976	GSM3656848	Primary-derived duodenum organoids
Kayisoglu et al., Gut, 2020	Kayisoglu	SRP187737	SRR8689977	GSM3656849	Primary-derived jejunum organoids
Kayisoglu et al., Gut, 2020	Kayisoglu	SRP187737	SRR8689978	GSM3656850	Primary-derived jejunum organoids
Kayisoglu et al., Gut, 2020	Kayisoglu	SRP187737	SRR8689979	GSM3656851	Primary-derived jejunum organoids
Kayisoglu et al., Gut, 2020	Kayisoglu	SRP187737	SRR8689980	GSM3656852	Primary-derived ileum organoids
Kayisoglu et al., Gut, 2020	Kayisoglu	SRP187737	SRR8689981	GSM3656853	Primary-derived ileum organoids
Kayisoglu et al., Gut, 2020	Kayisoglu	SRP187737	SRR8689982	GSM3656854	Primary-derived ileum organoids
Kayisoglu et al., Gut, 2020	Kayisoglu	SRP187737	SRR8689983	GSM3656855	Primary-derived colon organoids
Kayisoglu et al., Gut, 2020	Kayisoglu	SRP187737	SRR8689984	GSM3656856	Primary-derived colon organoids
Kayisoglu et al., Gut, 2020	Kayisoglu	SRP187737	SRR8689985	GSM3656857	Primary-derived colon organoids
Mithal et al., Nature Communications, 2020	Mithal	SRP189589	SRR8791839	GSM3688397	D8 iPSC-derived intestinal hindgut organoids, CDX2+
Mithal et al., Nature Communications, 2020	Mithal	SRP189589	SRR8791843	GSM3688401	D8 iPSC-derived intestinal hindgut organoids, CDX2+
Mithal et al., Nature Communications, 2020	Mithal	SRP189589	SRR8791865	GSM3688423	D16 iPSC-derived intestinal hindgut organoids, CK + DCI media, CDX2+
Mithal et al., Nature Communications, 2020	Mithal	SRP189589	SRR8791866	GSM3688424	D16 iPSC-derived intestinal hindgut organoids, CK + DCI media, CDX2+
Mithal et al., Nature Communications, 2020	Mithal	SRP189589	SRR8791868	GSM3688426	D16 iPSC-derived intestinal hindgut organoids, CK + DCI media
Mithal et al., Nature Communications, 2020	Mithal	SRP189589	SRR8791869	GSM3688427	D16 iPSC-derived intestinal hindgut organoids, CK + DCI media
Mithal et al., Nature Communications, 2020	Mithal	SRP189589	SRR8791872	GSM3688430	D16 iPSC-derived intestinal hindgut organoids, CK + DCI media, split
Mithal et al., Nature Communications, 2020	Mithal	SRP189589	SRR8791873	GSM3688431	D16 iPSC-derived intestinal hindgut organoids, CK + DCI media, split
Mithal et al., Nature Communications, 2020	Mithal	SRP189589	SRR8791870	GSM3688428	D16 iPSC-derived intestinal hindgut organoids, intestinal media
Mithal et al., Nature Communications, 2020	Mithal	SRP189589	SRR8791871	GSM3688429	D16 iPSC-derived intestinal hindgut organoids, intestinal media
Mithal et al., Nature Communications, 2020	Mithal	SRP189589	SRR8791864	GSM3688422	D16 iPSC-derived intestinal hindgut organoids, intestinal media, split
Mithal et al., Nature Communications, 2020	Mithal	SRP189589	SRR8791874	GSM3688432	D16 iPSC-derived intestinal hindgut organoids, intestinal media, split
Mithal et al., Nature Communications, 2020	Mithal	SRP189589	SRR8791802	GSM3688360	D3 iPSC-derived definitive endoderm
Mithal et al., Nature Communications, 2020	Mithal	SRP189589	SRR8791792	GSM3688350	D3 iPSC-derived definitive endoderm
Mithal et al., Nature Communications, 2020	Mithal	SRP189589	SRR8791793	GSM3688351	D6 iPSC-derived gut tube progenitors, DS/SB media
Mithal et al., Nature Communications, 2020	Mithal	SRP189589	SRR8791794	GSM3688352	D6 iPSC-derived gut tube progenitors, DS/SB media
Mithal et al., Nature Communications, 2020	Mithal	SRP189589	SRR8791803	GSM3688361	D8 iPSC-derived gut tube progenitors, CBRA media
Mithal et al., Nature Communications, 2020	Mithal	SRP189589	SRR8791807	GSM3688365	D8 iPSC-derived gut tube progenitors, CBRA media
Mithal et al., Nature Communications, 2020	Mithal	SRP189589	SRR8791805	GSM3688363	D14 iPSC-derived gut tube progenitors, NKX2-1+
Mithal et al., Nature Communications, 2020	Mithal	SRP189589	SRR8791806	GSM3688364	D14 iPSC-derived gut tube progenitors, NKX2-1+
Mithal et al., Nature Communications, 2020	Mithal	SRP189589	SRR8791824	GSM3688382	D30 iPSC-derived intestinal organoids, NKX2-1-, CD47lo, intestinal media
Mithal et al., Nature Communications, 2020	Mithal	SRP189589	SRR8791825	GSM3688383	D30 iPSC-derived intestinal organoids, NKX2-1-, CD47lo, intestinal media
Mithal et al., Nature Communications, 2020	Mithal	SRP189589	SRR8791815	GSM3688373	D30 iPSC-derived intestinal organoids, NKX2-1-, CD47hi, CK + DCI media
Mithal et al., Nature Communications, 2020	Mithal	SRP189589	SRR8791819	GSM3688377	D30 iPSC-derived intestinal organoids, NKX2-1-, CD47hi, CK + DCI media
Mithal et al., Nature Communications, 2020	Mithal	SRP189589	SRR8791820	GSM3688378	D30 iPSC-derived intestinal organoids, NKX2-1-, CD47hi, BMP2IM media
Mithal et al., Nature Communications, 2020	Mithal	SRP189589	SRR8791821	GSM3688379	D30 iPSC-derived intestinal organoids, NKX2-1-, CD47hi, BMP2IM media
Mithal et al., Nature Communications, 2020	Mithal	SRP189589	SRR8791822	GSM3688380	D30 iPSC-derived intestinal organoids, NKX2-1-, CD47hi, intestinal media
Mithal et al., Nature Communications, 2020	Mithal	SRP189589	SRR8791823	GSM3688381	D30 iPSC-derived intestinal organoids, NKX2-1-, CD47hi, intestinal media
Mithal et al., Nature Communications, 2020	Mithal	SRP189589	SRR8791844	GSM3688402	D30 iPSC-derived intestinal organoids, NKX2-1+, CD47lo, CK + DCI media
Mithal et al., Nature Communications, 2020	Mithal	SRP189589	SRR8791845	GSM3688403	D30 iPSC-derived intestinal organoids, NKX2-1+, CD47lo, CK + DCI media
Mithal et al., Nature Communications, 2020	Mithal	SRP189589	SRR8791846	GSM3688404	D30 iPSC-derived intestinal organoids, NKX2-1+, CD47lo, BMP2IM media
Mithal et al., Nature Communications, 2020	Mithal	SRP189589	SRR8791847	GSM3688405	D30 iPSC-derived intestinal organoids, NKX2-1+, CD47lo, BMP2IM media
Mithal et al., Nature Communications, 2020	Mithal	SRP189589	SRR8791848	GSM3688406	D30 iPSC-derived intestinal organoids, NKX2-1+, CD47lo, intestinal media
Mithal et al., Nature Communications, 2020	Mithal	SRP189589	SRR8791849	GSM3688407	D30 iPSC-derived intestinal organoids, NKX2-1+, CD47lo, intestinal media
Mithal et al., Nature Communications, 2020	Mithal	SRP189589	SRR8791850	GSM3688408	D30 iPSC-derived intestinal organoids, NKX2-1-, CD47hi, CK + DCI media
Mithal et al., Nature Communications, 2020	Mithal	SRP189589	SRR8791840	GSM3688398	D30 iPSC-derived intestinal organoids, NKX2-1-, CD47hi, CK + DCI media
Kasendra et al., eLife, 2020	Kasendra	SRP216971	SRR9874535	GSM3993362	Organoid-derived duodenum intestine-chip epithelial
Kasendra et al., eLife, 2020	Kasendra	SRP216971	SRR9874536	GSM3993363	Organoid-derived duodenum intestine-chip epithelial
Kasendra et al., eLife, 2020	Kasendra	SRP216971	SRR9874537	GSM3993364	Organoid-derived duodenum intestine-chip epithelial
Kasendra et al., eLife, 2020	Kasendra	SRP216971	SRR9874538	GSM3993365	Primary-derived duodenum epithelial organoids
Kasendra et al., eLife, 2020	Kasendra	SRP216971	SRR9874539	GSM3993366	Primary-derived duodenum epithelial organoids
Kasendra et al., eLife, 2020	Kasendra	SRP216971	SRR9874540	GSM3993367	Primary-derived duodenum epithelial organoids
Karve et al., PLoS ONE, 2017	Karve	SRP246356	SRR10995943	GSM4292579	D24 ESC-derived intestinal organoids, PBS ctrl, 4hrs
Karve et al., PLoS ONE, 2017	Karve	SRP246356	SRR10995944	GSM4292580	D24 ESC-derived intestinal organoids, PBS ctrl, 4hrs
Karve et al., PLoS ONE, 2017	Karve	SRP246356	SRR10995945	GSM4292581	D24 ESC-derived intestinal organoids, PBS ctrl, 4hrs
Karve et al., PLoS ONE, 2017	Karve	SRP246356	SRR10995946	GSM4292582	D24 ESC-derived intestinal organoids, Shiga toxin, 4hrs
Karve et al., PLoS ONE, 2017	Karve	SRP246356	SRR10995947	GSM4292583	D24 ESC-derived intestinal organoids, Shiga toxin, 4hrs
Karve et al., PLoS ONE, 2017	Karve	SRP246356	SRR10995948	GSM4292584	D24 ESC-derived intestinal organoids, Shiga toxin, 4hrs
Karve et al., PLoS ONE, 2017	Karve	SRP246356	SRR10995949	GSM4292585	D24 ESC-derived intestinal organoids, PBS ctrl, 24hrs
Karve et al., PLoS ONE, 2017	Karve	SRP246356	SRR10995950	GSM4292586	D24 ESC-derived intestinal organoids, PBS ctrl, 24hrs
Karve et al., PLoS ONE, 2017	Karve	SRP246356	SRR10995951	GSM4292587	D24 ESC-derived intestinal organoids, PBS ctrl, 24hrs
Karve et al., PLoS ONE, 2017	Karve	SRP246356	SRR10995952	GSM4292588	D24 ESC-derived intestinal organoids, Shiga toxin, 24hrs
Karve et al., PLoS ONE, 2017	Karve	SRP246356	SRR10995953	GSM4292589	D24 ESC-derived intestinal organoids, Shiga toxin, 24hrs
Karve et al., PLoS ONE, 2017	Karve	SRP246356	SRR10995954	GSM4292590	D24 ESC-derived intestinal organoids, Shiga toxin, 24hrs
