## Supplementary material for "Platform-Agnostic CellNet (PACNet) enables cross-study meta-analysis of cell fate engineering protocols": Supp Table 8

### Sheet: All
citation	first_author	study_id	sra_id	geo_id	description
Nikolic et al., eLife, 2017	Nikolic	SRP101626	SRR5329187	GSM2527232	Primary embryonic lung epithelial tip
Nikolic et al., eLife, 2017	Nikolic	SRP101626	SRR5329188	GSM2527233	Primary embryonic lung epithelial stalk
Nikolic et al., eLife, 2017	Nikolic	SRP101626	SRR5329189	GSM2527234	Primary embryonic lung epithelial tip
Nikolic et al., eLife, 2017	Nikolic	SRP101626	SRR5329190	GSM2527235	Primary embryonic lung epithelial stalk
Nikolic et al., eLife, 2017	Nikolic	SRP101626	SRR5329191	GSM2527236	Primary embryonic lung epithelial tip
Nikolic et al., eLife, 2017	Nikolic	SRP101626	SRR5329192	GSM2527237	Primary embryonic lung epithelial stalk
Nikolic et al., eLife, 2017	Nikolic	SRP101626	SRR5329193	GSM2527238	Primary embryonic lung epithelial tip
Nikolic et al., eLife, 2017	Nikolic	SRP101626	SRR5329194	GSM2527239	Primary embryonic lung epithelial stalk
Nikolic et al., eLife, 2017	Nikolic	SRP101626	SRR5329195	GSM2527240	Epithelial tip-derived organoid, P5
Nikolic et al., eLife, 2017	Nikolic	SRP101626	SRR5329196	GSM2527241	Epithelial tip-derived organoid, P5
Nikolic et al., eLife, 2017	Nikolic	SRP101626	SRR5329197	GSM2527242	Epithelial tip-derived organoid, P7
Nikolic et al., eLife, 2017	Nikolic	SRP101626	SRR5329198	GSM2527243	Epithelial tip-derived organoid, P7
Nikolic et al., eLife, 2017	Nikolic	SRP101626	SRR5329199	GSM2527244	Epithelial stalk-derived organoid, P5
Nikolic et al., eLife, 2017	Nikolic	SRP101626	SRR5329200	GSM2527245	Epithelial stalk-derived organoid, P11
Nikolic et al., eLife, 2017	Nikolic	SRP101626	SRR5329201	GSM2527246	Epithelial stalk-derived organoid, P1
Nikolic et al., eLife, 2017	Nikolic	SRP101626	SRR5329202	GSM2527247	Epithelial stalk-derived organoid, P1
Heo et al., Nature Microbiology, 2018	Heo	SRP139587	SRR6984272	GSM3092942	Airway epithelium organoids, 24hrs post-Cryptosporidium infection
Heo et al., Nature Microbiology, 2018	Heo	SRP139587	SRR6984273	GSM3092942	Airway epithelium organoids, 24hrs post-Cryptosporidium infection
Heo et al., Nature Microbiology, 2018	Heo	SRP139587	SRR6984274	GSM3092942	Airway epithelium organoids, 24hrs post-Cryptosporidium infection
Heo et al., Nature Microbiology, 2018	Heo	SRP139587	SRR6984275	GSM3092942	Airway epithelium organoids, 24hrs post-Cryptosporidium infection
Heo et al., Nature Microbiology, 2018	Heo	SRP139587	SRR6984276	GSM3092943	Airway epithelium organoids, 72hrs post-Cryptosporidium infection
Heo et al., Nature Microbiology, 2018	Heo	SRP139587	SRR6984277	GSM3092943	Airway epithelium organoids, 72hrs post-Cryptosporidium infection
Heo et al., Nature Microbiology, 2018	Heo	SRP139587	SRR6984278	GSM3092943	Airway epithelium organoids, 72hrs post-Cryptosporidium infection
Heo et al., Nature Microbiology, 2018	Heo	SRP139587	SRR6984279	GSM3092943	Airway epithelium organoids, 72hrs post-Cryptosporidium infection
Heo et al., Nature Microbiology, 2018	Heo	SRP139587	SRR6984280	GSM3092944	Airway epithelium organoids, 24hrs post-Cryptosporidium infection
Heo et al., Nature Microbiology, 2018	Heo	SRP139587	SRR6984281	GSM3092944	Airway epithelium organoids, 24hrs post-Cryptosporidium infection
Heo et al., Nature Microbiology, 2018	Heo	SRP139587	SRR6984282	GSM3092944	Airway epithelium organoids, 24hrs post-Cryptosporidium infection
Heo et al., Nature Microbiology, 2018	Heo	SRP139587	SRR6984283	GSM3092944	Airway epithelium organoids, 24hrs post-Cryptosporidium infection
Heo et al., Nature Microbiology, 2018	Heo	SRP139587	SRR6984284	GSM3092945	Airway epithelium organoids, 72hrs post-Cryptosporidium infection
Heo et al., Nature Microbiology, 2018	Heo	SRP139587	SRR6984285	GSM3092945	Airway epithelium organoids, 72hrs post-Cryptosporidium infection
Heo et al., Nature Microbiology, 2018	Heo	SRP139587	SRR6984286	GSM3092945	Airway epithelium organoids, 72hrs post-Cryptosporidium infection
Heo et al., Nature Microbiology, 2018	Heo	SRP139587	SRR6984287	GSM3092945	Airway epithelium organoids, 72hrs post-Cryptosporidium infection
Heo et al., Nature Microbiology, 2018	Heo	SRP139587	SRR6984288	GSM3092946	Airway epithelium organoids, 24hrs post-Cryptosporidium infection
Heo et al., Nature Microbiology, 2018	Heo	SRP139587	SRR6984289	GSM3092946	Airway epithelium organoids, 24hrs post-Cryptosporidium infection
Heo et al., Nature Microbiology, 2018	Heo	SRP139587	SRR6984290	GSM3092946	Airway epithelium organoids, 24hrs post-Cryptosporidium infection
Heo et al., Nature Microbiology, 2018	Heo	SRP139587	SRR6984291	GSM3092946	Airway epithelium organoids, 24hrs post-Cryptosporidium infection
Heo et al., Nature Microbiology, 2018	Heo	SRP139587	SRR6984292	GSM3092947	Airway epithelium organoids, 72hrs post-Cryptosporidium infection
Heo et al., Nature Microbiology, 2018	Heo	SRP139587	SRR6984293	GSM3092947	Airway epithelium organoids, 72hrs post-Cryptosporidium infection
Heo et al., Nature Microbiology, 2018	Heo	SRP139587	SRR6984294	GSM3092947	Airway epithelium organoids, 72hrs post-Cryptosporidium infection
Heo et al., Nature Microbiology, 2018	Heo	SRP139587	SRR6984295	GSM3092947	Airway epithelium organoids, 72hrs post-Cryptosporidium infection
Strikoudis et al., Cell Reports, 2019	Strikoudis	SRP167270	SRR8137602	GSM3452828	D40 ESC-derived lung epithelial organoids, WT
Strikoudis et al., Cell Reports, 2019	Strikoudis	SRP167270	SRR8137603	GSM3452829	D40 ESC-derived lung epithelial organoids, WT
Strikoudis et al., Cell Reports, 2019	Strikoudis	SRP167270	SRR8137604	GSM3452830	D40 ESC-derived lung epithelial organoids, WT
Strikoudis et al., Cell Reports, 2019	Strikoudis	SRP167270	SRR8137605	GSM3452831	D40 ESC-derived lung epithelial organoids, HPS1 mutant
Strikoudis et al., Cell Reports, 2019	Strikoudis	SRP167270	SRR8137606	GSM3452832	D40 ESC-derived lung epithelial organoids, HPS1 mutant
Strikoudis et al., Cell Reports, 2019	Strikoudis	SRP167270	SRR8137607	GSM3452833	D40 ESC-derived lung epithelial organoids, HPS1 mutant
Strikoudis et al., Cell Reports, 2019	Strikoudis	SRP167270	SRR8137608	GSM3452834	D40 ESC-derived lung epithelial organoids, HPS2 mutant
Strikoudis et al., Cell Reports, 2019	Strikoudis	SRP167270	SRR8137609	GSM3452835	D40 ESC-derived lung epithelial organoids, HPS2 mutant
Strikoudis et al., Cell Reports, 2019	Strikoudis	SRP167270	SRR8137610	GSM3452836	D40 ESC-derived lung epithelial organoids, HPS2 mutant
Strikoudis et al., Cell Reports, 2019	Strikoudis	SRP167270	SRR8137611	GSM3452837	D40 ESC-derived lung epithelial organoids, HPS8 mutant
Strikoudis et al., Cell Reports, 2019	Strikoudis	SRP167270	SRR8137612	GSM3452838	D40 ESC-derived lung epithelial organoids, HPS8 mutant
Strikoudis et al., Cell Reports, 2019	Strikoudis	SRP167270	SRR8137613	GSM3452839	D40 ESC-derived lung epithelial organoids, HPS8 mutant
Jacob et al., Nature Protocols, 2019	Jacob	SRP199460	SRR9121355	GSM3818014	D15 PSC-derived alveolar epithelial type II cells
Jacob et al., Nature Protocols, 2019	Jacob	SRP199460	SRR9121356	GSM3818015	D15 PSC-derived alveolar epithelial type II cells
Jacob et al., Nature Protocols, 2019	Jacob	SRP199460	SRR9121357	GSM3818016	D15 PSC-derived alveolar epithelial type II cells
Jacob et al., Nature Protocols, 2019	Jacob	SRP199460	SRR9121345	GSM3818004	Primary fetal lung epithelium, week 16
Jacob et al., Nature Protocols, 2019	Jacob	SRP199460	SRR9121346	GSM3818005	Primary fetal lung epithelium, week 17.5
Jacob et al., Nature Protocols, 2019	Jacob	SRP199460	SRR9121347	GSM3818006	Primary fetal lung epithelium, week 17.5
Jacob et al., Nature Protocols, 2019	Jacob	SRP199460	SRR9121348	GSM3818007	Primary fetal lung epithelium, week 20
Jacob et al., Nature Protocols, 2019	Jacob	SRP199460	SRR9121352	GSM3818011	Primary fetal lung epithelium, week 21
Jacob et al., Nature Protocols, 2019	Jacob	SRP199460	SRR9121353	GSM3818012	Primary fetal lung epithelium, week 21
Jacob et al., Nature Protocols, 2019	Jacob	SRP199460	SRR9121354	GSM3818013	Primary fetal lung epithelium, week 21
Jacob et al., Nature Protocols, 2019	Jacob	SRP199460	SRR9121349	GSM3818008	Primary adult alveolar epithelial type II cells
Jacob et al., Nature Protocols, 2019	Jacob	SRP199460	SRR9121350	GSM3818009	Primary adult alveolar epithelial type II cells
Jacob et al., Nature Protocols, 2019	Jacob	SRP199460	SRR9121351	GSM3818010	Primary adult alveolar epithelial type II cells
Dye et al., eLife, 2015	Dye	PRJEB8595	ERR762514	ERR762514	D65 ESC-derived lung organoid
Dye et al., eLife, 2015	Dye	PRJEB8595	ERR762510	ERR762510	D65 ESC-derived lung organoid
Dye et al., eLife, 2015	Dye	PRJEB8595	ERR762511	ERR762511	D65 ESC-derived lung organoid
Dye et al., eLife, 2015	Dye	PRJEB8595	ERR762515	ERR762515	D110 ESC-derived lung organoid
Dye et al., eLife, 2015	Dye	PRJEB8595	ERR762512	ERR762512	D110 ESC-derived lung organoid
Dye et al., eLife, 2015	Dye	PRJEB8595	ERR762513	ERR762513	D110 ESC-derived lung organoid
