## Supplementary material for "Platform-Agnostic CellNet (PACNet) enables cross-study meta-analysis of cell fate engineering protocols": Supp Table 9

### Sheet: All
citation	first_author	study_id	sra_id	geo_id	description
Sareen et al., Science Translational Medicine, 2013	Sareen	SRP032798	SRR1027591c	GSM1261105	iPSC-derived motor neuron: normal control 00i
Sareen et al., Science Translational Medicine, 2013	Sareen	SRP032798	SRR1027593c	GSM1261106	iPSC derived motor neuron: normal control 03i
Sareen et al., Science Translational Medicine, 2013	Sareen	SRP032798	SRR1027595c	GSM1261107	iPSC derived motor neuron: normal control 14i
Sareen et al., Science Translational Medicine, 2013	Sareen	SRP032798	SRR1027597c	GSM1261108	iPSC derived motor neuron: normal control 83i
Sareen et al., Science Translational Medicine, 2013	Sareen	SRP032798	SRR1027599c	GSM1261109	iPSC derived motor neuron: C9-ALS 28i
Sareen et al., Science Translational Medicine, 2013	Sareen	SRP032798	SRR1027601c	GSM1261110	iPSC derived motor neuron: C9-ALS 29i
Sareen et al., Science Translational Medicine, 2013	Sareen	SRP032798	SRR1027603c	GSM1261111	iPSC derived motor neuron: C9-ALS 30i
Sareen et al., Science Translational Medicine, 2013	Sareen	SRP032798	SRR1027605c	GSM1261112	iPSC derived motor neuron: C9-ALS 52i
Miller et al., Cell Stem Cell, 2013	Miller	SRP033078	SRR1030492	GSM1266739	wt 82y iPSC-derived neuron: nuclear gfp
Miller et al., Cell Stem Cell, 2013	Miller	SRP033078	SRR1030493	GSM1266740	wt 82y iPSC-derived neuron: nuclear gfp
Miller et al., Cell Stem Cell, 2013	Miller	SRP033078	SRR1030494	GSM1266741	wt 82y iPSC-derived neuron: progerin-gfp
Miller et al., Cell Stem Cell, 2013	Miller	SRP033078	SRR1030495	GSM1266742	wt 82y iPSC-derived neuron: progerin-gfp
Miller et al., Cell Stem Cell, 2013	Miller	SRP033078	SRR1030496	GSM1266743	wt 11y iPSC-derived neuron: nuclear gfp
Miller et al., Cell Stem Cell, 2013	Miller	SRP033078	SRR1030497	GSM1266744	wt 11y iPSC-derived neuron: nuclear gfp
Miller et al., Cell Stem Cell, 2013	Miller	SRP033078	SRR1030498	GSM1266745	wt 11y iPSC-derived neuron: progerin-gfp
Miller et al., Cell Stem Cell, 2013	Miller	SRP033078	SRR1030499	GSM1266746	wt 11y iPSC-derived neuron: progerin-gfp
Mertens et al., Nature, 2015	Mertens	SRP043684	SRR1501367	GSM1422445	iPSC-derived neuron: control
Mertens et al., Nature, 2015	Mertens	SRP043684	SRR1501368	GSM1422446	iPSC-derived neuron: control
Mertens et al., Nature, 2015	Mertens	SRP043684	SRR1501369	GSM1422447	iPSC-derived neuron: control
Mertens et al., Nature, 2015	Mertens	SRP043684	SRR1501370	GSM1422448	iPSC-derived neuron: control
Mertens et al., Nature, 2015	Mertens	SRP043684	SRR1501371	GSM1422449	iPSC-derived neuron: bipolar disorder, Li treatment responder
Mertens et al., Nature, 2015	Mertens	SRP043684	SRR1501372	GSM1422450	iPSC-derived neuron: bipolar disorder, Li treatment responder
Mertens et al., Nature, 2015	Mertens	SRP043684	SRR1501373	GSM1422451	iPSC-derived neuron: bipolar disorder, Li treatment responder
Mertens et al., Nature, 2015	Mertens	SRP043684	SRR1501374	GSM1422452	iPSC-derived neuron: bipolar disorder, Li treatment non-responder
Mertens et al., Nature, 2015	Mertens	SRP043684	SRR1501375	GSM1422453	iPSC-derived neuron: bipolar disorder, Li treatment non-responder
Mertens et al., Nature, 2015	Mertens	SRP043684	SRR1501376	GSM1422454	iPSC-derived neuron: bipolar disorder, Li treatment non-responder
Mertens et al., Nature, 2015	Mertens	SRP043684	SRR1501377	GSM1422455	iPSC-derived neuron: bipolar disorder, Li treatment responder + Li treatment
Mertens et al., Nature, 2015	Mertens	SRP043684	SRR1501378	GSM1422456	iPSC-derived neuron: bipolar disorder, Li treatment responder + Li treatment
Mertens et al., Nature, 2015	Mertens	SRP043684	SRR1501379	GSM1422457	iPSC-derived neuron: bipolar disorder, Li treatment responder + Li treatment
Mertens et al., Nature, 2015	Mertens	SRP043684	SRR1501380	GSM1422458	iPSC-derived neuron: bipolar disorder, Li treatment non-responder + Li treatment
Mertens et al., Nature, 2015	Mertens	SRP043684	SRR1501381	GSM1422459	iPSC-derived neuron: bipolar disorder, Li treatment non-responder + Li treatment
Mertens et al., Nature, 2015	Mertens	SRP043684	SRR1501382	GSM1422460	iPSC-derived neuron: bipolar disorder, Li treatment non-responder + Li treatment
Mertens et al., Nature, 2015	Mertens	SRP043684	SRR2173891	GSM1857097	iPSC-derived neuron: Lentivirus prox1 GFP minus
Mertens et al., Nature, 2015	Mertens	SRP043684	SRR2173892	GSM1857098	iPSC-derived neuron: Lentivirus prox1 GFP plus
Germain et al., Molecular Autism, 2014	Germain	SRP044749	SRR1523347	Angelman iPS-derived neurons	iPS-derived neurons: Angleman syndrome rep1
Germain et al., Molecular Autism, 2014	Germain	SRP044749	SRR1523349	Angelman iPS-derived neurons	iPS-derived neurons: Angleman syndrome rep2
Germain et al., Molecular Autism, 2014	Germain	SRP044749	SRR1523352	Normal iPS-derived neurons	iPS-derived neurons: normal control rep1
Germain et al., Molecular Autism, 2014	Germain	SRP044749	SRR1523353	Normal iPS-derived neurons	iPS-derived neurons: normal control rep2
Germain et al., Molecular Autism, 2014	Germain	SRP044749	SRR1523354	Dup15q syndrome iPS-derived neurons	iPS-derived neurons: 15q11-q13.1 duplication syndrome rep1
Germain et al., Molecular Autism, 2014	Germain	SRP044749	SRR1523355	Dup15q syndrome iPS-derived neurons	iPS-derived neurons: 15q11-q13.1 duplication syndrome rep2
Wang et al., Journal of Clinical Investigation, 2015	Wang	SRP049475	SRR1639068	GSM1536664	healthy hESC
Wang et al., Journal of Clinical Investigation, 2015	Wang	SRP049475	SRR1639069	GSM1536665	hESC-derived neural progenitor: healthy
Wang et al., Journal of Clinical Investigation, 2015	Wang	SRP049475	SRR1639070	GSM1536666	hESC-derived neural progenitor: healthy
Wang et al., Journal of Clinical Investigation, 2015	Wang	SRP049475	SRR1639071	GSM1536667	hESC-derived neural progenitor: healthy
Wang et al., Journal of Clinical Investigation, 2015	Wang	SRP049475	SRR1639072	GSM1536668	d25 hESC-derived neuron: healthy
Wang et al., Journal of Clinical Investigation, 2015	Wang	SRP049475	SRR1639073	GSM1536669	d27 hESC-derived neuron: healthy
Wang et al., Journal of Clinical Investigation, 2015	Wang	SRP049475	SRR1639074	GSM1536670	d27 hESC-derived neuron: healthy
Wang et al., Journal of Clinical Investigation, 2015	Wang	SRP049475	SRR1639075	GSM1536671	d82 hESC-derived neuron: healthy
Wang et al., Journal of Clinical Investigation, 2015	Wang	SRP049475	SRR1639076	GSM1536672	d45 iPSC-derived neuron: healthy
Wang et al., Journal of Clinical Investigation, 2015	Wang	SRP049475	SRR1639077	GSM1536673	d45 iPSC-derived neuron: healthy
Wang et al., Journal of Clinical Investigation, 2015	Wang	SRP049475	SRR1639078	GSM1536674	d45 iPSC-derived neuron: Bardet-Biedl syndrome
Wang et al., Journal of Clinical Investigation, 2015	Wang	SRP049475	SRR1639079	GSM1536675	d45 iPSC-derived neuron: Bardet-Biedl syndrome
Wang et al., Journal of Clinical Investigation, 2015	Wang	SRP049475	SRR1639080	GSM1536676	d45 iPSC-derived neuron: Bardet-Biedl syndrome
Topol et al., Biological Psychiatry, 2015	Topol	SRP050376	SRR1686217	GSM1556306	iPSC-derived forebrain neurons: GM02038 schizophrenia rep1
Topol et al., Biological Psychiatry, 2015	Topol	SRP050376	SRR1686218	GSM1556307	iPSC-derived forebrain neurons: GM02038 schizophrenia rep2
Topol et al., Biological Psychiatry, 2015	Topol	SRP050376	SRR1686219	GSM1556308	iPSC-derived forebrain neurons: GM01792 schizophrenia rep1
Topol et al., Biological Psychiatry, 2015	Topol	SRP050376	SRR1686220	GSM1556309	iPSC-derived forebrain neurons: GM01835 schizophrenia rep1
Topol et al., Biological Psychiatry, 2015	Topol	SRP050376	SRR1686221	GSM1556310	iPSC-derived forebrain neurons: GM01835 schizophrenia rep2
Topol et al., Biological Psychiatry, 2015	Topol	SRP050376	SRR1686216	GSM1556305	iPSC-derived forebrain neurons: AG09429 control 6
Topol et al., Biological Psychiatry, 2015	Topol	SRP050376	SRR1686215	GSM1556304	iPSC-derived forebrain neurons: AG09319 control 5
Topol et al., Biological Psychiatry, 2015	Topol	SRP050376	SRR1686214	GSM1556303	iPSC-derived forebrain neurons: GM04506 control 2
Topol et al., Biological Psychiatry, 2015	Topol	SRP050376	SRR1686213	GSM1556302	iPSC-derived forebrain neurons: GM03651 control 3
Topol et al., Biological Psychiatry, 2015	Topol	SRP050376	SRR1686212	GSM1556301	iPSC-derived forebrain neurons: GM03440 control 2
Topol et al., Biological Psychiatry, 2015	Topol	SRP050376	SRR1686211	GSM1556300	iPSC-derived forebrain neurons: BJ control 1
Yoshida et al., Stem Cell Reports, 2015	Yoshida	SRP053043	SRR1784090	GSM1599011	iPSC-derived motor neuron: VPA-treated 201B7
Yoshida et al., Stem Cell Reports, 2015	Yoshida	SRP053043	SRR1784091	GSM1599012	iPSC-derived motor neuron: untreated 201B7
Yoshida et al., Stem Cell Reports, 2015	Yoshida	SRP053043	SRR1784092	GSM1599013	iPSC-derived motor neuron: VPA-treated 13_5
Yoshida et al., Stem Cell Reports, 2015	Yoshida	SRP053043	SRR1784093	GSM1599014	iPSC-derived motor neuron: untreated 13_5
Zeltner et al., Nature Medicine, 2016	Zeltner	SRP056333	SRR1919615	GSM1638227	iPSC: control
Zeltner et al., Nature Medicine, 2016	Zeltner	SRP056333	SRR1919616	GSM1638228	iPSC: mild familial dysautonomia
Zeltner et al., Nature Medicine, 2016	Zeltner	SRP056333	SRR1919617	GSM1638229	iPSC: severe familial dysautonomia
Zeltner et al., Nature Medicine, 2016	Zeltner	SRP056333	SRR1919618	GSM1638230	iPSC-derived neural crest cells: control
Zeltner et al., Nature Medicine, 2016	Zeltner	SRP056333	SRR1919619	GSM1638231	iPSC-derived neural crest cells: mild familial dysautonomia
Zeltner et al., Nature Medicine, 2016	Zeltner	SRP056333	SRR1919620	GSM1638232	iPSC-derived neural crest cells: severe familial dysautonomia
Marchetto et al., Molecular Psychiatry, 2016	Marchetto	SRP056822	SRR1950868	GSM1648875	iPSC: control
Marchetto et al., Molecular Psychiatry, 2016	Marchetto	SRP056822	SRR1950869	GSM1648876	iPSC: control
Marchetto et al., Molecular Psychiatry, 2016	Marchetto	SRP056822	SRR1950870	GSM1648877	iPSC: control
Marchetto et al., Molecular Psychiatry, 2016	Marchetto	SRP056822	SRR1950871	GSM1648878	iPSC: control
Marchetto et al., Molecular Psychiatry, 2016	Marchetto	SRP056822	SRR1950872	GSM1648879	iPSC: control
Marchetto et al., Molecular Psychiatry, 2016	Marchetto	SRP056822	SRR1950873	GSM1648880	iPSC: control
Marchetto et al., Molecular Psychiatry, 2016	Marchetto	SRP056822	SRR1950874	GSM1648881	iPSC: control
Marchetto et al., Molecular Psychiatry, 2016	Marchetto	SRP056822	SRR1950875	GSM1648882	iPSC: control
Marchetto et al., Molecular Psychiatry, 2016	Marchetto	SRP056822	SRR1950876	GSM1648883	iPSC: control
Marchetto et al., Molecular Psychiatry, 2016	Marchetto	SRP056822	SRR1950877	GSM1648884	iPSC: control
Marchetto et al., Molecular Psychiatry, 2016	Marchetto	SRP056822	SRR1950878	GSM1648885	iPSC: control
Marchetto et al., Molecular Psychiatry, 2016	Marchetto	SRP056822	SRR1950851	GSM1648858	iPSC: ASD
Marchetto et al., Molecular Psychiatry, 2016	Marchetto	SRP056822	SRR1950852	GSM1648859	iPSC: ASD
Marchetto et al., Molecular Psychiatry, 2016	Marchetto	SRP056822	SRR1950853	GSM1648860	iPSC: ASD
Marchetto et al., Molecular Psychiatry, 2016	Marchetto	SRP056822	SRR1950854	GSM1648861	iPSC: ASD
Marchetto et al., Molecular Psychiatry, 2016	Marchetto	SRP056822	SRR1950855	GSM1648862	iPSC: ASD
Marchetto et al., Molecular Psychiatry, 2016	Marchetto	SRP056822	SRR1950856	GSM1648863	iPSC: ASD
Marchetto et al., Molecular Psychiatry, 2016	Marchetto	SRP056822	SRR1950857	GSM1648864	iPSC: ASD
Marchetto et al., Molecular Psychiatry, 2016	Marchetto	SRP056822	SRR1950858	GSM1648865	iPSC: ASD
Marchetto et al., Molecular Psychiatry, 2016	Marchetto	SRP056822	SRR1950859	GSM1648866	iPSC: ASD
Marchetto et al., Molecular Psychiatry, 2016	Marchetto	SRP056822	SRR1950860	GSM1648867	iPSC: ASD
Marchetto et al., Molecular Psychiatry, 2016	Marchetto	SRP056822	SRR1950861	GSM1648868	iPSC: ASD
Marchetto et al., Molecular Psychiatry, 2016	Marchetto	SRP056822	SRR1950862	GSM1648869	iPSC: ASD
Marchetto et al., Molecular Psychiatry, 2016	Marchetto	SRP056822	SRR1950863	GSM1648870	iPSC: ASD
Marchetto et al., Molecular Psychiatry, 2016	Marchetto	SRP056822	SRR1950864	GSM1648871	iPSC: ASD
Marchetto et al., Molecular Psychiatry, 2016	Marchetto	SRP056822	SRR1950865	GSM1648872	iPSC: ASD
Marchetto et al., Molecular Psychiatry, 2016	Marchetto	SRP056822	SRR1950866	GSM1648873	iPSC: ASD
Marchetto et al., Molecular Psychiatry, 2016	Marchetto	SRP056822	SRR1950867	GSM1648874	iPSC: ASD
Marchetto et al., Molecular Psychiatry, 2016	Marchetto	SRP056822	SRR1950842	GSM1648849	iPSC-derived NPC: control
Marchetto et al., Molecular Psychiatry, 2016	Marchetto	SRP056822	SRR1950843	GSM1648850	iPSC-derived NPC: control
Marchetto et al., Molecular Psychiatry, 2016	Marchetto	SRP056822	SRR1950844	GSM1648851	iPSC-derived NPC: control
Marchetto et al., Molecular Psychiatry, 2016	Marchetto	SRP056822	SRR1950845	GSM1648852	iPSC-derived NPC: control
Marchetto et al., Molecular Psychiatry, 2016	Marchetto	SRP056822	SRR1950846	GSM1648853	iPSC-derived NPC: control
Marchetto et al., Molecular Psychiatry, 2016	Marchetto	SRP056822	SRR1950847	GSM1648854	iPSC-derived NPC: control
Marchetto et al., Molecular Psychiatry, 2016	Marchetto	SRP056822	SRR1950848	GSM1648855	iPSC-derived NPC: control
Marchetto et al., Molecular Psychiatry, 2016	Marchetto	SRP056822	SRR1950849	GSM1648856	iPSC-derived NPC: control
Marchetto et al., Molecular Psychiatry, 2016	Marchetto	SRP056822	SRR1950850	GSM1648857	iPSC-derived NPC: control
Marchetto et al., Molecular Psychiatry, 2016	Marchetto	SRP056822	SRR1950821	GSM1648828	iPSC-derived NPC: ASD
Marchetto et al., Molecular Psychiatry, 2016	Marchetto	SRP056822	SRR1950822	GSM1648829	iPSC-derived NPC: ASD
Marchetto et al., Molecular Psychiatry, 2016	Marchetto	SRP056822	SRR1950823	GSM1648830	iPSC-derived NPC: ASD
Marchetto et al., Molecular Psychiatry, 2016	Marchetto	SRP056822	SRR1950824	GSM1648831	iPSC-derived NPC: ASD
Marchetto et al., Molecular Psychiatry, 2016	Marchetto	SRP056822	SRR1950825	GSM1648832	iPSC-derived NPC: ASD
Marchetto et al., Molecular Psychiatry, 2016	Marchetto	SRP056822	SRR1950826	GSM1648833	iPSC-derived NPC: ASD
Marchetto et al., Molecular Psychiatry, 2016	Marchetto	SRP056822	SRR1950827	GSM1648834	iPSC-derived NPC: ASD
Marchetto et al., Molecular Psychiatry, 2016	Marchetto	SRP056822	SRR1950828	GSM1648835	iPSC-derived NPC: ASD
Marchetto et al., Molecular Psychiatry, 2016	Marchetto	SRP056822	SRR1950829	GSM1648836	iPSC-derived NPC: ASD
Marchetto et al., Molecular Psychiatry, 2016	Marchetto	SRP056822	SRR1950830	GSM1648837	iPSC-derived NPC: ASD
Marchetto et al., Molecular Psychiatry, 2016	Marchetto	SRP056822	SRR1950831	GSM1648838	iPSC-derived NPC: ASD
Marchetto et al., Molecular Psychiatry, 2016	Marchetto	SRP056822	SRR1950832	GSM1648839	iPSC-derived NPC: ASD
Marchetto et al., Molecular Psychiatry, 2016	Marchetto	SRP056822	SRR1950833	GSM1648840	iPSC-derived NPC: ASD
Marchetto et al., Molecular Psychiatry, 2016	Marchetto	SRP056822	SRR1950834	GSM1648841	iPSC-derived NPC: ASD
Marchetto et al., Molecular Psychiatry, 2016	Marchetto	SRP056822	SRR1950835	GSM1648842	iPSC-derived NPC: ASD
Marchetto et al., Molecular Psychiatry, 2016	Marchetto	SRP056822	SRR1950836	GSM1648843	iPSC-derived NPC: ASD
Marchetto et al., Molecular Psychiatry, 2016	Marchetto	SRP056822	SRR1950837	GSM1648844	iPSC-derived NPC: ASD
Marchetto et al., Molecular Psychiatry, 2016	Marchetto	SRP056822	SRR1950838	GSM1648845	iPSC-derived NPC: ASD
Marchetto et al., Molecular Psychiatry, 2016	Marchetto	SRP056822	SRR1950839	GSM1648846	iPSC-derived NPC: ASD
Marchetto et al., Molecular Psychiatry, 2016	Marchetto	SRP056822	SRR1950840	GSM1648847	iPSC-derived NPC: ASD
Marchetto et al., Molecular Psychiatry, 2016	Marchetto	SRP056822	SRR1950841	GSM1648848	iPSC-derived NPC: ASD
Marchetto et al., Molecular Psychiatry, 2016	Marchetto	SRP056822	SRR1950813	GSM1648820	iPSC-derived neuron: control
Marchetto et al., Molecular Psychiatry, 2016	Marchetto	SRP056822	SRR1950814	GSM1648821	iPSC-derived neuron: control
Marchetto et al., Molecular Psychiatry, 2016	Marchetto	SRP056822	SRR1950815	GSM1648822	iPSC-derived neuron: control
Marchetto et al., Molecular Psychiatry, 2016	Marchetto	SRP056822	SRR1950816	GSM1648823	iPSC-derived neuron: control
Marchetto et al., Molecular Psychiatry, 2016	Marchetto	SRP056822	SRR1950817	GSM1648824	iPSC-derived neuron: control
Marchetto et al., Molecular Psychiatry, 2016	Marchetto	SRP056822	SRR1950818	GSM1648825	iPSC-derived neuron: control
Marchetto et al., Molecular Psychiatry, 2016	Marchetto	SRP056822	SRR1950819	GSM1648826	iPSC-derived neuron: control
Marchetto et al., Molecular Psychiatry, 2016	Marchetto	SRP056822	SRR1950820	GSM1648827	iPSC-derived neuron: control
Marchetto et al., Molecular Psychiatry, 2016	Marchetto	SRP056822	SRR1950796	GSM1648803	iPSC-derived neuron: ASD
Marchetto et al., Molecular Psychiatry, 2016	Marchetto	SRP056822	SRR1950797	GSM1648804	iPSC-derived neuron: ASD
Marchetto et al., Molecular Psychiatry, 2016	Marchetto	SRP056822	SRR1950798	GSM1648805	iPSC-derived neuron: ASD
Marchetto et al., Molecular Psychiatry, 2016	Marchetto	SRP056822	SRR1950799	GSM1648806	iPSC-derived neuron: ASD
Marchetto et al., Molecular Psychiatry, 2016	Marchetto	SRP056822	SRR1950800	GSM1648807	iPSC-derived neuron: ASD
Marchetto et al., Molecular Psychiatry, 2016	Marchetto	SRP056822	SRR1950801	GSM1648808	iPSC-derived neuron: ASD
Marchetto et al., Molecular Psychiatry, 2016	Marchetto	SRP056822	SRR1950802	GSM1648809	iPSC-derived neuron: ASD
Marchetto et al., Molecular Psychiatry, 2016	Marchetto	SRP056822	SRR1950803	GSM1648810	iPSC-derived neuron: ASD
Marchetto et al., Molecular Psychiatry, 2016	Marchetto	SRP056822	SRR1950804	GSM1648811	iPSC-derived neuron: ASD
Marchetto et al., Molecular Psychiatry, 2016	Marchetto	SRP056822	SRR1950805	GSM1648812	iPSC-derived neuron: ASD
Marchetto et al., Molecular Psychiatry, 2016	Marchetto	SRP056822	SRR1950807	GSM1648814	iPSC-derived neuron: ASD
Marchetto et al., Molecular Psychiatry, 2016	Marchetto	SRP056822	SRR1950808	GSM1648815	iPSC-derived neuron: ASD
Marchetto et al., Molecular Psychiatry, 2016	Marchetto	SRP056822	SRR1950809	GSM1648816	iPSC-derived neuron: ASD
Marchetto et al., Molecular Psychiatry, 2016	Marchetto	SRP056822	SRR1950810	GSM1648817	iPSC-derived neuron: ASD
Marchetto et al., Molecular Psychiatry, 2016	Marchetto	SRP056822	SRR1950811	GSM1648818	iPSC-derived neuron: ASD
Marchetto et al., Molecular Psychiatry, 2016	Marchetto	SRP056822	SRR1950812	GSM1648819	iPSC-derived neuron: ASD
Ng et al., Cell Stem Cell, 2015	Ng	SRP058640	SRR2038218	GSM1694666	iPSC (1-38G)-derived motor neuron: type I sma rep2
Ng et al., Cell Stem Cell, 2015	Ng	SRP058640	SRR2038217	GSM1694665	iPSC (1-38G)-derived motor neuron: type I sma rep1
Ng et al., Cell Stem Cell, 2015	Ng	SRP058640	SRR2038216	GSM1694664	BJ-riPS-derived motor neuron: control rep2
Ng et al., Cell Stem Cell, 2015	Ng	SRP058640	SRR2038215	GSM1694663	BJ-riPS-derived motor neuron: control rep1
Ring et al., Stem Cell Reports, 2015	Ring	SRP065036	SRR2734264	GSM1914465	iPSC: control
Ring et al., Stem Cell Reports, 2015	Ring	SRP065036	SRR2734265	GSM1914466	iPSC: control
Ring et al., Stem Cell Reports, 2015	Ring	SRP065036	SRR2734266	GSM1914467	iPSC: control
Ring et al., Stem Cell Reports, 2015	Ring	SRP065036	SRR2734267	GSM1914468	iPSC: control
Ring et al., Stem Cell Reports, 2015	Ring	SRP065036	SRR2734268	GSM1914469	iPSC: control
Ring et al., Stem Cell Reports, 2015	Ring	SRP065036	SRR2734269	GSM1914470	iPSC: control
Ring et al., Stem Cell Reports, 2015	Ring	SRP065036	SRR2734270	GSM1914471	iPSC: control
Ring et al., Stem Cell Reports, 2015	Ring	SRP065036	SRR2734271	GSM1914472	iPSC: control
Ring et al., Stem Cell Reports, 2015	Ring	SRP065036	SRR2734280	GSM1914481	iPSC: Huntington's disease
Ring et al., Stem Cell Reports, 2015	Ring	SRP065036	SRR2734281	GSM1914482	iPSC: Huntington's disease
Ring et al., Stem Cell Reports, 2015	Ring	SRP065036	SRR2734283	GSM1914483	iPSC: Huntington's disease
Ring et al., Stem Cell Reports, 2015	Ring	SRP065036	SRR2734284	GSM1914484	iPSC: Huntington's disease
Ring et al., Stem Cell Reports, 2015	Ring	SRP065036	SRR2734285	GSM1914485	iPSC: Huntington's disease
Ring et al., Stem Cell Reports, 2015	Ring	SRP065036	SRR2734286	GSM1914486	iPSC: Huntington's disease
Ring et al., Stem Cell Reports, 2015	Ring	SRP065036	SRR2734287	GSM1914487	iPSC: Huntington's disease
Ring et al., Stem Cell Reports, 2015	Ring	SRP065036	SRR2734288	GSM1914488	iPSC: Huntington's disease
Ring et al., Stem Cell Reports, 2015	Ring	SRP065036	SRR2734256	GSM1914457	iPSC-derived neural stem cells: control
Ring et al., Stem Cell Reports, 2015	Ring	SRP065036	SRR2734257	GSM1914458	iPSC-derived neural stem cells: control
Ring et al., Stem Cell Reports, 2015	Ring	SRP065036	SRR2734258	GSM1914459	iPSC-derived neural stem cells: control
Ring et al., Stem Cell Reports, 2015	Ring	SRP065036	SRR2734259	GSM1914460	iPSC-derived neural stem cells: control
Ring et al., Stem Cell Reports, 2015	Ring	SRP065036	SRR2734260	GSM1914461	iPSC-derived neural stem cells: control
Ring et al., Stem Cell Reports, 2015	Ring	SRP065036	SRR2734261	GSM1914462	iPSC-derived neural stem cells: control
Ring et al., Stem Cell Reports, 2015	Ring	SRP065036	SRR2734262	GSM1914463	iPSC-derived neural stem cells: control
Ring et al., Stem Cell Reports, 2015	Ring	SRP065036	SRR2734263	GSM1914464	iPSC-derived neural stem cells: control
Ring et al., Stem Cell Reports, 2015	Ring	SRP065036	SRR2734272	GSM1914473	iPSC-derived neural stem cells: Huntington's disease
Ring et al., Stem Cell Reports, 2015	Ring	SRP065036	SRR2734273	GSM1914474	iPSC-derived neural stem cells: Huntington's disease
Ring et al., Stem Cell Reports, 2015	Ring	SRP065036	SRR2734274	GSM1914475	iPSC-derived neural stem cells: Huntington's disease
Ring et al., Stem Cell Reports, 2015	Ring	SRP065036	SRR2734275	GSM1914476	iPSC-derived neural stem cells: Huntington's disease
Ring et al., Stem Cell Reports, 2015	Ring	SRP065036	SRR2734276	GSM1914477	iPSC-derived neural stem cells: Huntington's disease
Ring et al., Stem Cell Reports, 2015	Ring	SRP065036	SRR2734277	GSM1914478	iPSC-derived neural stem cells: Huntington's disease
Ring et al., Stem Cell Reports, 2015	Ring	SRP065036	SRR2734278	GSM1914479	iPSC-derived neural stem cells: Huntington's disease
Ring et al., Stem Cell Reports, 2015	Ring	SRP065036	SRR2734279	GSM1914480	iPSC-derived neural stem cells: Huntington's disease
Lu et al., Science China Life Sciences, 2016	Lu	SRP068017	SRR3082572	GSM2026536	iPSC: wt control
Lu et al., Science China Life Sciences, 2016	Lu	SRP068017	SRR3082573	GSM2026537	d6 iPSC aggregate: wt control
Lu et al., Science China Life Sciences, 2016	Lu	SRP068017	SRR3082574	GSM2026538	d18 iPSC neuroepithelial aggregate: wt control
Lu et al., Science China Life Sciences, 2016	Lu	SRP068017	SRR3082575	GSM2026539	d50 neuron: wt control
Lu et al., Science China Life Sciences, 2016	Lu	SRP068017	SRR3082576	GSM2026540	iPSC: fragile X
Lu et al., Science China Life Sciences, 2016	Lu	SRP068017	SRR3082577	GSM2026541	d6 iPSC aggregate: fragile X
Lu et al., Science China Life Sciences, 2016	Lu	SRP068017	SRR3082578	GSM2026542	d18 iPSC neuroepithelial aggregate: fragile X
Lu et al., Science China Life Sciences, 2016	Lu	SRP068017	SRR3082579	GSM2026543	d50 neuron: fragile X
Topol et al., Cell Reports, 2016	Topol	SRP073163	SRR3361370	GSM2114007	iPSC-derived NPCs: GM03440 C2 scrambled control wt0
Topol et al., Cell Reports, 2016	Topol	SRP073163	SRR3361372	GSM2114009	iPSC-derived NPCs: AG09319 C5 scrambled control wt1
Topol et al., Cell Reports, 2016	Topol	SRP073163	SRR3361374	GSM2114011	iPSC-derived NPCs: AG09319 C5 RV GFP wt2
Topol et al., Cell Reports, 2016	Topol	SRP073163	SRR3361375	GSM2114012	iPSC-derived NPCs: AG09319 C5 RV GFP wt3
Topol et al., Cell Reports, 2016	Topol	SRP073163	SRR3361371	GSM2114008	iPSC-derived NPCs: GM03440 C2 miR-9 KD
Topol et al., Cell Reports, 2016	Topol	SRP073163	SRR3361373	GSM2114010	iPSC-derived NPCs: AG09319 C5 miR-9 KD
Topol et al., Cell Reports, 2016	Topol	SRP073163	SRR3361376	GSM2114013	iPSC-derived NPCs: AG09319 C5 RV-miR-9 oe1
Topol et al., Cell Reports, 2016	Topol	SRP073163	SRR3361377	GSM2114014	iPSC-derived NPCs: AG09319 C5 RV-miR-9 oe2
Topol et al., Cell Reports, 2016	Topol	SRP073163	SRR3361378	GSM2114015	iPSC-derived NPCs: GM02038 schizophrenia scrambled control wt0
Topol et al., Cell Reports, 2016	Topol	SRP073163	SRR3361380	GSM2114017	iPSC-derived NPCs: GM01835 schizophrenia scrambled control wt1
Topol et al., Cell Reports, 2016	Topol	SRP073163	SRR3361382	GSM2114019	iPSC-derived NPCs: GM01835 schizophrenia RV GFP wt2
Topol et al., Cell Reports, 2016	Topol	SRP073163	SRR3361383	GSM2114020	iPSC-derived NPCs: GM01835 schizophrenia RV GFP wt3
Topol et al., Cell Reports, 2016	Topol	SRP073163	SRR3361379	GSM2114016	iPSC-derived NPCs: GM02038 schizophrenia miR-9 KD
Topol et al., Cell Reports, 2016	Topol	SRP073163	SRR3361381	GSM2114018	iPSC-derived NPCs: GM01835 schizophrenia miR-9 KD
Topol et al., Cell Reports, 2016	Topol	SRP073163	SRR3361384	GSM2114021	iPSC-derived NPCs: GM01835 schizophrenia RV-miR-9 oe1
Topol et al., Cell Reports, 2016	Topol	SRP073163	SRR3361385	GSM2114022	iPSC-derived NPCs: GM01835 schizophrenia RV-miR-9 oe2
Burnett et al., Stem Cell Research, 2016	Burnett	SRP093646	SRR5031409	GSM2395249	iPSC-derived neuron: unaffected control
Burnett et al., Stem Cell Research, 2016	Burnett	SRP093646	SRR5031410	GSM2395250	iPSC-derived neuron: unaffected control
Burnett et al., Stem Cell Research, 2016	Burnett	SRP093646	SRR5031411	GSM2395251	iPSC-derived neuron: unaffected control
Burnett et al., Stem Cell Research, 2016	Burnett	SRP093646	SRR5031412	GSM2395252	iPSC-derived neuron: unaffected control
Burnett et al., Stem Cell Research, 2016	Burnett	SRP093646	SRR5031413	GSM2395253	iPSC-derived neuron: unaffected control
Burnett et al., Stem Cell Research, 2016	Burnett	SRP093646	SRR5031414	GSM2395254	iPSC-derived neuron: unaffected control
Burnett et al., Stem Cell Research, 2016	Burnett	SRP093646	SRR5031415	GSM2395255	iPSC-derived neuron: unaffected control
Burnett et al., Stem Cell Research, 2016	Burnett	SRP093646	SRR5031416	GSM2395256	iPSC-derived neuron: unaffected control
Burnett et al., Stem Cell Research, 2016	Burnett	SRP093646	SRR5031417	GSM2395257	iPSC-derived neuron: unaffected control
Burnett et al., Stem Cell Research, 2016	Burnett	SRP093646	SRR5031418	GSM2395258	iPSC-derived neuron: PWS large deletion
Burnett et al., Stem Cell Research, 2016	Burnett	SRP093646	SRR5031419	GSM2395259	iPSC-derived neuron: PWS large deletion
Burnett et al., Stem Cell Research, 2016	Burnett	SRP093646	SRR5031420	GSM2395260	iPSC-derived neuron: PWS microdeletion
Burnett et al., Stem Cell Research, 2016	Burnett	SRP093646	SRR5031421	GSM2395261	iPSC-derived neuron: PWS microdeletion
Bhinge et al., Stem Cell Reports, 2017	Bhinge	SRP096788	SRR5177944	SOD1_E100G_R2	iPSC-derived spinal motor neuron ALS
Bhinge et al., Stem Cell Reports, 2017	Bhinge	SRP096788	SRR5177945	SOD1_E100G_R1	iPSC-derived spinal motor neuron ALS
Bhinge et al., Stem Cell Reports, 2017	Bhinge	SRP096788	SRR5177946	CTRL_E100E_R2	iPSC-derived spinal motor neuron isogenic control
Bhinge et al., Stem Cell Reports, 2017	Bhinge	SRP096788	SRR5177947	CTRL_E100E_R1	iPSC-derived spinal motor neuron isogenic control
HD iPSC Consortium, Lim et al., Nature Neuroscience, 2017	Lim	SRP100681	SRR5283062	GSM2507480	iPSC-derived neural cells Huntington's Disease
HD iPSC Consortium, Lim et al., Nature Neuroscience, 2017	Lim	SRP100681	SRR5283063	GSM2507481	iPSC-derived neural cells Huntington's Disease
HD iPSC Consortium, Lim et al., Nature Neuroscience, 2017	Lim	SRP100681	SRR5283064	GSM2507482	iPSC-derived neural cells Huntington's Disease
HD iPSC Consortium, Lim et al., Nature Neuroscience, 2017	Lim	SRP100681	SRR5283065	GSM2507483	iPSC-derived neural cells Huntington's Disease
HD iPSC Consortium, Lim et al., Nature Neuroscience, 2017	Lim	SRP100681	SRR5283066	GSM2507484	iPSC-derived neural cells control
HD iPSC Consortium, Lim et al., Nature Neuroscience, 2017	Lim	SRP100681	SRR5283067	GSM2507485	iPSC-derived neural cells control
HD iPSC Consortium, Lim et al., Nature Neuroscience, 2017	Lim	SRP100681	SRR5283068	GSM2507486	iPSC-derived neural cells control
Cohen-Carmon et al., Moleculary Neurobiology, 2020	Cohen-Carmon	SRP134245	GSM3035204	GSM3035204	ESC-derived striatal GABAergic neurons, WT
Cohen-Carmon et al., Moleculary Neurobiology, 2020	Cohen-Carmon	SRP134245	GSM3035205	GSM3035205	ESC-derived striatal GABAergic neurons, WT
Cohen-Carmon et al., Moleculary Neurobiology, 2020	Cohen-Carmon	SRP134245	GSM3035206	GSM3035206	ESC-derived striatal GABAergic neurons, Huntington's
Cohen-Carmon et al., Moleculary Neurobiology, 2020	Cohen-Carmon	SRP134245	GSM3035207	GSM3035207	ESC-derived striatal GABAergic neurons, Huntington's
Cohen-Carmon et al., Moleculary Neurobiology, 2020	Cohen-Carmon	SRP134245	GSM3035208	GSM3035208	ESC-derived striatal GABAergic neurons, WT, Progerin+
Cohen-Carmon et al., Moleculary Neurobiology, 2020	Cohen-Carmon	SRP134245	GSM3035209	GSM3035209	ESC-derived striatal GABAergic neurons, WT, Progerin+
Cohen-Carmon et al., Moleculary Neurobiology, 2020	Cohen-Carmon	SRP134245	GSM3035210	GSM3035210	ESC-derived striatal GABAergic neurons, Huntington's, Progerin+
Cohen-Carmon et al., Moleculary Neurobiology, 2020	Cohen-Carmon	SRP134245	GSM3035211	GSM3035211	ESC-derived striatal GABAergic neurons, Huntington's, Progerin+
Cohen-Carmon et al., Moleculary Neurobiology, 2020	Cohen-Carmon	SRP134245	GSM3035212	GSM3035212	ESC-derived striatal GABAergic neurons, WT, Progerin+
Cohen-Carmon et al., Moleculary Neurobiology, 2020	Cohen-Carmon	SRP134245	GSM3035213	GSM3035213	ESC-derived striatal GABAergic neurons, WT, Progerin+
Cohen-Carmon et al., Moleculary Neurobiology, 2020	Cohen-Carmon	SRP134245	GSM3035214	GSM3035214	ESC-derived striatal GABAergic neurons, WT, Progerin+
Cohen-Carmon et al., Moleculary Neurobiology, 2020	Cohen-Carmon	SRP134245	GSM3035215	GSM3035215	ESC-derived striatal GABAergic neurons, WT, Progerin+
Cohen-Carmon et al., Moleculary Neurobiology, 2020	Cohen-Carmon	SRP134245	GSM3035216	GSM3035216	ESC-derived striatal GABAergic neurons, WT, Progerin+
Cohen-Carmon et al., Moleculary Neurobiology, 2020	Cohen-Carmon	SRP134245	GSM3035217	GSM3035217	ESC-derived striatal GABAergic neurons, WT, Progerin+
Cohen-Carmon et al., Moleculary Neurobiology, 2020	Cohen-Carmon	SRP134245	GSM3035218	GSM3035218	ESC-derived striatal GABAergic neurons, WT, Progerin+
Cohen-Carmon et al., Moleculary Neurobiology, 2020	Cohen-Carmon	SRP134245	GSM3035219	GSM3035219	ESC-derived striatal GABAergic neurons, WT, Progerin+
Cohen-Carmon et al., Moleculary Neurobiology, 2020	Cohen-Carmon	SRP134245	GSM3035220	GSM3035220	ESC-derived striatal GABAergic neurons, WT, Progerin+
Cohen-Carmon et al., Moleculary Neurobiology, 2020	Cohen-Carmon	SRP134245	GSM3035221	GSM3035221	ESC-derived striatal GABAergic neurons, Huntington's, Progerin+
Cohen-Carmon et al., Moleculary Neurobiology, 2020	Cohen-Carmon	SRP134245	GSM3035222	GSM3035222	ESC-derived striatal GABAergic neurons, Huntington's, Progerin+
Cohen-Carmon et al., Moleculary Neurobiology, 2020	Cohen-Carmon	SRP134245	GSM3035223	GSM3035223	ESC-derived striatal GABAergic neurons, Huntington's, Progerin+
Cohen-Carmon et al., Moleculary Neurobiology, 2020	Cohen-Carmon	SRP134245	GSM3035224	GSM3035224	ESC-derived striatal GABAergic neurons, Huntington's, Progerin+
Cohen-Carmon et al., Moleculary Neurobiology, 2020	Cohen-Carmon	SRP134245	GSM3035225	GSM3035225	ESC-derived striatal GABAergic neurons, Huntington's, Progerin+
Cohen-Carmon et al., Moleculary Neurobiology, 2020	Cohen-Carmon	SRP134245	GSM3035226	GSM3035226	ESC-derived striatal GABAergic neurons, Huntington's, Progerin+
Cohen-Carmon et al., Moleculary Neurobiology, 2020	Cohen-Carmon	SRP134245	GSM3035227	GSM3035227	ESC-derived striatal GABAergic neurons, Huntington's, Progerin+
Cohen-Carmon et al., Moleculary Neurobiology, 2020	Cohen-Carmon	SRP134245	GSM3035228	GSM3035228	ESC-derived striatal GABAergic neurons, Huntington's, Progerin+
Cohen-Carmon et al., Moleculary Neurobiology, 2020	Cohen-Carmon	SRP134245	GSM3035229	GSM3035229	ESC-derived striatal GABAergic neurons, Huntington's, Progerin+
Cohen-Carmon et al., Moleculary Neurobiology, 2020	Cohen-Carmon	SRP134245	GSM3035230	GSM3035230	ESC-derived striatal GABAergic neurons, Huntington's, Progerin+
Cohen-Carmon et al., Moleculary Neurobiology, 2020	Cohen-Carmon	SRP134245	GSM3035231	GSM3035231	ESC-derived striatal GABAergic neurons, Huntington's, Progerin+
Cohen-Carmon et al., Moleculary Neurobiology, 2020	Cohen-Carmon	SRP134245	GSM3035232	GSM3035232	ESC-derived striatal GABAergic neurons, Huntington's, Progerin+
Cohen-Carmon et al., Moleculary Neurobiology, 2020	Cohen-Carmon	SRP134245	GSM3035233	GSM3035233	iPSC-derived striatal GABAergic neurons, WT, Progerin+
Cohen-Carmon et al., Moleculary Neurobiology, 2020	Cohen-Carmon	SRP134245	GSM3035234	GSM3035234	iPSC-derived striatal GABAergic neurons, WT, Progerin+
Cohen-Carmon et al., Moleculary Neurobiology, 2020	Cohen-Carmon	SRP134245	GSM3035235	GSM3035235	iPSC-derived striatal GABAergic neurons, WT, Progerin+
Cohen-Carmon et al., Moleculary Neurobiology, 2020	Cohen-Carmon	SRP134245	GSM3035236	GSM3035236	iPSC-derived striatal GABAergic neurons, WT, Progerin+
Cohen-Carmon et al., Moleculary Neurobiology, 2020	Cohen-Carmon	SRP134245	GSM3035237	GSM3035237	iPSC-derived striatal GABAergic neurons, Huntington's, Progerin+
Cohen-Carmon et al., Moleculary Neurobiology, 2020	Cohen-Carmon	SRP134245	GSM3035238	GSM3035238	iPSC-derived striatal GABAergic neurons, Huntington's, Progerin+
Cohen-Carmon et al., Moleculary Neurobiology, 2020	Cohen-Carmon	SRP134245	GSM3035239	GSM3035239	iPSC-derived striatal GABAergic neurons, Huntington's, Progerin+
Cohen-Carmon et al., Moleculary Neurobiology, 2020	Cohen-Carmon	SRP134245	GSM3035240	GSM3035240	iPSC-derived striatal GABAergic neurons, Huntington's, Progerin+
Cohen-Carmon et al., Moleculary Neurobiology, 2020	Cohen-Carmon	SRP134245	GSM3035241	GSM3035241	iPSC-derived striatal GABAergic neurons, Huntington's, Progerin+
Cohen-Carmon et al., Moleculary Neurobiology, 2020	Cohen-Carmon	SRP134245	GSM3035242	GSM3035242	iPSC-derived striatal GABAergic neurons, Huntington's, Progerin+
Cohen-Carmon et al., Moleculary Neurobiology, 2020	Cohen-Carmon	SRP134245	GSM3035243	GSM3035243	iPSC-derived striatal GABAergic neurons, Huntington's, Progerin+
Cohen-Carmon et al., Moleculary Neurobiology, 2020	Cohen-Carmon	SRP134245	GSM3035244	GSM3035244	iPSC-derived striatal GABAergic neurons, Huntington's, Progerin+
Cohen-Carmon et al., Moleculary Neurobiology, 2020	Cohen-Carmon	SRP134245	GSM3035245	GSM3035245	iPSC-derived striatal GABAergic neurons, Huntington's, Progerin+
Sarkar et al., Cell Stem Cell, 2018	Sarkar	SRP135926	SRR6852666	GSM3048075	D7 ESC-derived CA3 pyramidal neurons
Sarkar et al., Cell Stem Cell, 2018	Sarkar	SRP135926	SRR6852667	GSM3048076	D7 ESC-derived CA3 pyramidal neurons
Sarkar et al., Cell Stem Cell, 2018	Sarkar	SRP135926	SRR6852668	GSM3048077	D7 ESC-derived CA3 pyramidal neurons
Sarkar et al., Cell Stem Cell, 2018	Sarkar	SRP135926	SRR6852669	GSM3048078	D14 ESC-derived CA3 pyramidal neurons
Sarkar et al., Cell Stem Cell, 2018	Sarkar	SRP135926	SRR6852670	GSM3048079	D14 ESC-derived CA3 pyramidal neurons
Sarkar et al., Cell Stem Cell, 2018	Sarkar	SRP135926	SRR6852671	GSM3048080	D21 ESC-derived CA3 pyramidal neurons
Sarkar et al., Cell Stem Cell, 2018	Sarkar	SRP135926	SRR6852672	GSM3048081	D21 ESC-derived CA3 pyramidal neurons
Sarkar et al., Cell Stem Cell, 2018	Sarkar	SRP135926	SRR6852673	GSM3048082	D21 ESC-derived CA3 pyramidal neurons
Sarkar et al., Cell Stem Cell, 2018	Sarkar	SRP135926	SRR6852674	GSM3048083	D28 ESC-derived CA3 pyramidal neurons
Sarkar et al., Cell Stem Cell, 2018	Sarkar	SRP135926	SRR6852675	GSM3048084	D28 ESC-derived CA3 pyramidal neurons
Sarkar et al., Cell Stem Cell, 2018	Sarkar	SRP135926	SRR6852676	GSM3048085	D28 ESC-derived CA3 pyramidal neurons
Sarkar et al., Cell Stem Cell, 2018	Sarkar	SRP135926	SRR6852677	GSM3048086	D35 ESC-derived CA3 pyramidal neurons
Sarkar et al., Cell Stem Cell, 2018	Sarkar	SRP135926	SRR6852678	GSM3048087	D35 ESC-derived CA3 pyramidal neurons
Sarkar et al., Cell Stem Cell, 2018	Sarkar	SRP135926	SRR6852679	GSM3048088	D42 ESC-derived CA3 pyramidal neurons
Sarkar et al., Cell Stem Cell, 2018	Sarkar	SRP135926	SRR6852680	GSM3048089	D42 ESC-derived CA3 pyramidal neurons
Sarkar et al., Cell Stem Cell, 2018	Sarkar	SRP135926	SRR6852681	GSM3048090	ESC-derived hippocampal neural progenitor cells
Sarkar et al., Cell Stem Cell, 2018	Sarkar	SRP135926	SRR6852682	GSM3048091	ESC-derived hippocampal neural progenitor cells
Sarkar et al., Cell Stem Cell, 2018	Sarkar	SRP135926	SRR6852683	GSM3048092	ESC-derived hippocampal neural progenitor cells
Sarkar et al., Cell Stem Cell, 2018	Sarkar	SRP135926	SRR6852684	GSM3048093	ESC-derived pan-neuronal neural progenitor cells
Sarkar et al., Cell Stem Cell, 2018	Sarkar	SRP135926	SRR6852685	GSM3048094	ESC-derived pan-neuronal neural progenitor cells
Sarkar et al., Cell Stem Cell, 2018	Sarkar	SRP135926	SRR6852686	GSM3048095	ESC-derived pan-neuronal neural progenitor cells
Torshizi et al., Science Advances, 2019	Torshizi	SRP188467	SRR8731003	GSM3671531	D3 iPSC-derived neural progenitors, Schizophrenia, ctrl
Torshizi et al., Science Advances, 2019	Torshizi	SRP188467	SRR8731004	GSM3671532	D3 iPSC-derived neural progenitors, Schizophrenia, ctrl
Torshizi et al., Science Advances, 2019	Torshizi	SRP188467	SRR8731005	GSM3671533	D3 iPSC-derived neural progenitors, Schizophrenia, ctrl
Torshizi et al., Science Advances, 2019	Torshizi	SRP188467	SRR8731009	GSM3671537	D3 iPSC-derived neural progenitors, Schizophrenia, TCF4 KD
Torshizi et al., Science Advances, 2019	Torshizi	SRP188467	SRR8731010	GSM3671538	D3 iPSC-derived neural progenitors, Schizophrenia, TCF4 KD
Torshizi et al., Science Advances, 2019	Torshizi	SRP188467	SRR8731011	GSM3671539	D3 iPSC-derived neural progenitors, Schizophrenia, TCF4 KD
Torshizi et al., Science Advances, 2019	Torshizi	SRP188467	SRR8731000	GSM3671528	D14 iPSC-derived glutamatergic neurons, Schizophrenia, ctrl
Torshizi et al., Science Advances, 2019	Torshizi	SRP188467	SRR8731001	GSM3671529	D14 iPSC-derived glutamatergic neurons, Schizophrenia, ctrl
Torshizi et al., Science Advances, 2019	Torshizi	SRP188467	SRR8731002	GSM3671530	D14 iPSC-derived glutamatergic neurons, Schizophrenia, ctrl
Torshizi et al., Science Advances, 2019	Torshizi	SRP188467	SRR8731006	GSM3671534	D14 iPSC-derived glutamatergic neurons, Schizophrenia, TCF4 KD
Torshizi et al., Science Advances, 2019	Torshizi	SRP188467	SRR8731007	GSM3671535	D14 iPSC-derived glutamatergic neurons, Schizophrenia, TCF4 KD
Torshizi et al., Science Advances, 2019	Torshizi	SRP188467	SRR8731008	GSM3671536	D14 iPSC-derived glutamatergic neurons, Schizophrenia, TCF4 KD
Kathuria et al., JAMA Psychiatry, 2020	Kathuria	SRP231431	SRR10517375	GSM4188837	Month3 iPSC-derived cerebral organoids
Kathuria et al., JAMA Psychiatry, 2020	Kathuria	SRP231431	SRR10517376	GSM4188838	Month3 iPSC-derived cerebral organoids
Kathuria et al., JAMA Psychiatry, 2020	Kathuria	SRP231431	SRR10517377	GSM4188839	Month3 iPSC-derived cerebral organoids
Kathuria et al., JAMA Psychiatry, 2020	Kathuria	SRP231431	SRR10517378	GSM4188840	Month3 iPSC-derived cerebral organoids
Kathuria et al., JAMA Psychiatry, 2020	Kathuria	SRP231431	SRR10517379	GSM4188841	Month3 iPSC-derived cerebral organoids
Kathuria et al., JAMA Psychiatry, 2020	Kathuria	SRP231431	SRR10517380	GSM4188842	Month3 iPSC-derived cerebral organoids
Kathuria et al., JAMA Psychiatry, 2020	Kathuria	SRP231431	SRR10517381	GSM4188843	Month3 iPSC-derived cerebral organoids
Kathuria et al., JAMA Psychiatry, 2020	Kathuria	SRP231431	SRR10517382	GSM4188844	Month3 iPSC-derived cerebral organoids
Kathuria et al., JAMA Psychiatry, 2020	Kathuria	SRP231431	SRR10517364	GSM4188826	Month6 iPSC-derived cerebral organoids
Kathuria et al., JAMA Psychiatry, 2020	Kathuria	SRP231431	SRR10517365	GSM4188827	Month6 iPSC-derived cerebral organoids
Kathuria et al., JAMA Psychiatry, 2020	Kathuria	SRP231431	SRR10517366	GSM4188828	Month6 iPSC-derived cerebral organoids
Kathuria et al., JAMA Psychiatry, 2020	Kathuria	SRP231431	SRR10517367	GSM4188829	Month6 iPSC-derived cerebral organoids
Kathuria et al., JAMA Psychiatry, 2020	Kathuria	SRP231431	SRR10517368	GSM4188830	Month6 iPSC-derived cerebral organoids
Kathuria et al., JAMA Psychiatry, 2020	Kathuria	SRP231431	SRR10517369	GSM4188831	Month6 iPSC-derived cerebral organoids
Kathuria et al., JAMA Psychiatry, 2020	Kathuria	SRP231431	SRR10517370	GSM4188832	Month6 iPSC-derived cerebral organoids
Kathuria et al., JAMA Psychiatry, 2020	Kathuria	SRP231431	SRR10517371	GSM4188833	Month6 iPSC-derived cerebral organoids
Kathuria et al., JAMA Psychiatry, 2020	Kathuria	SRP231431	SRR10517372	GSM4188834	Month6 iPSC-derived cerebral organoids
Kathuria et al., JAMA Psychiatry, 2020	Kathuria	SRP231431	SRR10517373	GSM4188835	Month6 iPSC-derived cerebral organoids
Kathuria et al., JAMA Psychiatry, 2020	Kathuria	SRP231431	SRR10517374	GSM4188836	Month6 iPSC-derived cerebral organoids
Anastasaki et al., Stem Cell Reports, 2020	Anastasaki	SRP246325	SRR10994444	GSM4291766	iPSC-derived neural progenitors, ctrl
Anastasaki et al., Stem Cell Reports, 2020	Anastasaki	SRP246325	SRR10994445	GSM4291767	iPSC-derived neural progenitors, ctrl
Anastasaki et al., Stem Cell Reports, 2020	Anastasaki	SRP246325	SRR10994446	GSM4291768	iPSC-derived neural progenitors, ctrl
Anastasaki et al., Stem Cell Reports, 2020	Anastasaki	SRP246325	SRR10994447	GSM4291769	iPSC-derived neural progenitors, NF1 mut 1185+1G>A
Anastasaki et al., Stem Cell Reports, 2020	Anastasaki	SRP246325	SRR10994448	GSM4291770	iPSC-derived neural progenitors, NF1 mut 1185+1G>A
Anastasaki et al., Stem Cell Reports, 2020	Anastasaki	SRP246325	SRR10994449	GSM4291771	iPSC-derived neural progenitors, NF1 mut 1185+1G>A
Anastasaki et al., Stem Cell Reports, 2020	Anastasaki	SRP246325	SRR10994450	GSM4291772	iPSC-derived neural progenitors, NF1 mut 6513T>A
Anastasaki et al., Stem Cell Reports, 2020	Anastasaki	SRP246325	SRR10994451	GSM4291773	iPSC-derived neural progenitors, NF1 mut 6513T>A
Anastasaki et al., Stem Cell Reports, 2020	Anastasaki	SRP246325	SRR10994452	GSM4291774	iPSC-derived neural progenitors, NF1 mut 6513T>A
Anastasaki et al., Stem Cell Reports, 2020	Anastasaki	SRP246325	SRR10994453	GSM4291775	Patient iPSC-derived neural progenitors, ctrl
Anastasaki et al., Stem Cell Reports, 2020	Anastasaki	SRP246325	SRR10994454	GSM4291776	Patient iPSC-derived neural progenitors, NF1 mut 1185+1G>A
Anastasaki et al., Stem Cell Reports, 2020	Anastasaki	SRP246325	SRR10994455	GSM4291777	Patient iPSC-derived neural progenitors, NF1 mut 6513T>A
