## Supplementary material for "Platform-Agnostic CellNet (PACNet) enables cross-study meta-analysis of cell fate engineering protocols": Supp Table 10

### Sheet: All
citation	first_author	study_id	sra_id	geo_id	description
Akiyama et al., Development, 2016	Akiyama	SRP073065	SRR3354077	GSM2112893	ESC-derived myogenic cells, JMJD3c overexp
Akiyama et al., Development, 2016	Akiyama	SRP073065	SRR3354078	GSM2112894	Primary myoblast-derived myotubes
Hicks et al., Nature Cell Biology, 2018	Hicks	SRP090475	SRR4296459	GSM2328847	D50 ESC-derived muscle progenitors, CD45-CD31-NCAM+
Hicks et al., Nature Cell Biology, 2018	Hicks	SRP090475	SRR4296460	GSM2328848	D50 ESC-derived muscle progenitors, CD45-CD31-NCAM+
Hicks et al., Nature Cell Biology, 2018	Hicks	SRP090475	SRR4296461	GSM2328849	D62 ESC-derived myotubes, CD45-CD31-NCAM+
Hicks et al., Nature Cell Biology, 2018	Hicks	SRP090475	SRR4296462	GSM2328850	D62 ESC-derived myotubes, CD45-CD31-NCAM+
Hicks et al., Nature Cell Biology, 2018	Hicks	SRP090475	SRR4296453	GSM2328841	Primary fetal muscle progenitors, CD45-CD31-NCAM+
Hicks et al., Nature Cell Biology, 2018	Hicks	SRP090475	SRR4296454	GSM2328842	Primary fetal muscle progenitors, CD45-CD31-NCAM+
Hicks et al., Nature Cell Biology, 2018	Hicks	SRP090475	SRR4296455	GSM2328843	Primary fetal muscle progenitors, unsorted
Hicks et al., Nature Cell Biology, 2018	Hicks	SRP090475	SRR4296456	GSM2328844	Primary fetal muscle progenitors, unsorted
Hicks et al., Nature Cell Biology, 2018	Hicks	SRP090475	SRR4296457	GSM2328845	Primary fetal myotubes
Hicks et al., Nature Cell Biology, 2018	Hicks	SRP090475	SRR4296458	GSM2328846	Primary fetal myotubes
Dall'Agnese et al., Molecular Cell, 2019	Dall'Agnese	SRP105281	SRR5482618	GSM2589110	Lung fibroblasts, empty vector ctrl
Dall'Agnese et al., Molecular Cell, 2019	Dall'Agnese	SRP105281	SRR5482624	GSM2589114	Lung fibroblasts, empty vector ctrl
Dall'Agnese et al., Molecular Cell, 2019	Dall'Agnese	SRP105281	SRR5482614	GSM2589108	Lung fibroblasts, empty vector ctrl
Dall'Agnese et al., Molecular Cell, 2019	Dall'Agnese	SRP105281	SRR5482622	GSM2589112	Lung fibroblasts, empty vector ctrl
Dall'Agnese et al., Molecular Cell, 2019	Dall'Agnese	SRP105281	SRR5482620	GSM2589111	Lung fibroblast-derived myoblasts, mouse MYOD overexp
Dall'Agnese et al., Molecular Cell, 2019	Dall'Agnese	SRP105281	SRR5482625	GSM2589115	Lung fibroblast-derived myoblasts, mouse MYOD overexp
Dall'Agnese et al., Molecular Cell, 2019	Dall'Agnese	SRP105281	SRR5482616	GSM2589109	Lung fibroblast-derived myoblasts, mouse MYOD overexp
Dall'Agnese et al., Molecular Cell, 2019	Dall'Agnese	SRP105281	SRR5482623	GSM2589113	Lung fibroblast-derived myoblasts, mouse MYOD overexp
Magli et al., Cell Reports, 2017	Magli	SRP107230	SRR5570949	GSM2629506	D14 ESC-derived mesoderm, unsorted
Magli et al., Cell Reports, 2017	Magli	SRP107230	SRR5570952	GSM2629509	D14 ESC-derived mesoderm, unsorted
Magli et al., Cell Reports, 2017	Magli	SRP107230	SRR5570954	GSM2629511	D14 ESC-derived mesoderm, unsorted
Magli et al., Cell Reports, 2017	Magli	SRP107230	SRR5570956	GSM2629513	D14 ESC-derived mesoderm, unsorted
Magli et al., Cell Reports, 2017	Magli	SRP107230	SRR5570950	GSM2629507	D14 ESC-derived mesoderm, PAX7+ sorted
Magli et al., Cell Reports, 2017	Magli	SRP107230	SRR5570951	GSM2629508	D14 ESC-derived mesoderm, PAX7+ sorted
Magli et al., Cell Reports, 2017	Magli	SRP107230	SRR5570953	GSM2629510	D14 ESC-derived mesoderm, PAX7+ sorted
Magli et al., Cell Reports, 2017	Magli	SRP107230	SRR5570955	GSM2629512	D14 ESC-derived mesoderm, PAX7+ sorted
Magli et al., Cell Reports, 2017	Magli	SRP107230	SRR5570960	GSM2629517	D23 ESC-derived myogenic progenitors, unsorted
Magli et al., Cell Reports, 2017	Magli	SRP107230	SRR5570962	GSM2629519	D23 ESC-derived myogenic progenitors, unsorted
Magli et al., Cell Reports, 2017	Magli	SRP107230	SRR5570964	GSM2629521	D23 ESC-derived myogenic progenitors, unsorted
Magli et al., Cell Reports, 2017	Magli	SRP107230	SRR5570957	GSM2629514	D23 ESC-derived myogenic progenitors, PAX7+
Magli et al., Cell Reports, 2017	Magli	SRP107230	SRR5570958	GSM2629515	D23 ESC-derived myogenic progenitors, PAX7+
Magli et al., Cell Reports, 2017	Magli	SRP107230	SRR5570959	GSM2629516	D23 ESC-derived myogenic progenitors, PAX7+
Magli et al., Cell Reports, 2017	Magli	SRP107230	SRR5570961	GSM2629518	D23 ESC-derived myogenic progenitors, PAX7+
Magli et al., Cell Reports, 2017	Magli	SRP107230	SRR5570963	GSM2629520	D23 ESC-derived myogenic progenitors, PAX7+
Magli et al., Cell Reports, 2017	Magli	SRP107230	SRR5570965	GSM2629522	D30 ESC-derived myocytes, post-dox withdrawal
Magli et al., Cell Reports, 2017	Magli	SRP107230	SRR5570966	GSM2629523	D30 ESC-derived myocytes, post-dox withdrawal
Magli et al., Cell Reports, 2017	Magli	SRP107230	SRR5570967	GSM2629524	D30 ESC-derived myocytes, post-dox withdrawal
Magli et al., Cell Reports, 2017	Magli	SRP107230	SRR5570968	GSM2629525	D30 ESC-derived myocytes, post-dox withdrawal
van der Wal et al., Stem Cell Reports, 2018	van der Wal	SRP133768	SRR6795732	GSM3024344	D15 iPSC-derived myogenic progenitors
van der Wal et al., Stem Cell Reports, 2018	van der Wal	SRP133768	SRR6795733	GSM3024345	D15 iPSC-derived myogenic progenitors
van der Wal et al., Stem Cell Reports, 2018	van der Wal	SRP133768	SRR6795734	GSM3024346	D15 iPSC-derived myogenic progenitors
van der Wal et al., Stem Cell Reports, 2018	van der Wal	SRP133768	SRR6795735	GSM3024347	D15 iPSC-derived myogenic progenitors
van der Wal et al., Stem Cell Reports, 2018	van der Wal	SRP133768	SRR6795736	GSM3024348	D19 iPSC-derived myotubes
van der Wal et al., Stem Cell Reports, 2018	van der Wal	SRP133768	SRR6795737	GSM3024349	D19 iPSC-derived myotubes
van der Wal et al., Stem Cell Reports, 2018	van der Wal	SRP133768	SRR6795738	GSM3024350	D19 iPSC-derived myotubes
van der Wal et al., Stem Cell Reports, 2018	van der Wal	SRP133768	SRR6795739	GSM3024351	D19 iPSC-derived myotubes
Wu et al., Cell Reports, 2018	Wu	SRP165233	SRR8035360	GSM3427022	H9 ESCs
Wu et al., Cell Reports, 2018	Wu	SRP165233	SRR8035361	GSM3427022	H9 ESCs
Wu et al., Cell Reports, 2018	Wu	SRP165233	SRR8035362	GSM3427023	H9 ESCs
Wu et al., Cell Reports, 2018	Wu	SRP165233	SRR8035363	GSM3427023	H9 ESCs
Wu et al., Cell Reports, 2018	Wu	SRP165233	SRR8035364	GSM3427024	H9 ESCs
Wu et al., Cell Reports, 2018	Wu	SRP165233	SRR8035365	GSM3427024	H9 ESCs
Wu et al., Cell Reports, 2018	Wu	SRP165233	SRR8035366	GSM3427025	D4 ESC-derived muscle progenitors
Wu et al., Cell Reports, 2018	Wu	SRP165233	SRR8035367	GSM3427025	D4 ESC-derived muscle progenitors
Wu et al., Cell Reports, 2018	Wu	SRP165233	SRR8035368	GSM3427026	D4 ESC-derived muscle progenitors
Wu et al., Cell Reports, 2018	Wu	SRP165233	SRR8035369	GSM3427026	D4 ESC-derived muscle progenitors
Wu et al., Cell Reports, 2018	Wu	SRP165233	SRR8035370	GSM3427027	D4 ESC-derived muscle progenitors
Wu et al., Cell Reports, 2018	Wu	SRP165233	SRR8035371	GSM3427027	D4 ESC-derived muscle progenitors
Wu et al., Cell Reports, 2018	Wu	SRP165233	SRR8035378	GSM3427031	D10 ESC-derived muscle progenitors, MYF5-
Wu et al., Cell Reports, 2018	Wu	SRP165233	SRR8035379	GSM3427031	D10 ESC-derived muscle progenitors, MYF5-
Wu et al., Cell Reports, 2018	Wu	SRP165233	SRR8035380	GSM3427032	D10 ESC-derived muscle progenitors, MYF5-
Wu et al., Cell Reports, 2018	Wu	SRP165233	SRR8035381	GSM3427032	D10 ESC-derived muscle progenitors, MYF5-
Wu et al., Cell Reports, 2018	Wu	SRP165233	SRR8035382	GSM3427033	D10 ESC-derived muscle progenitors, MYF5-
Wu et al., Cell Reports, 2018	Wu	SRP165233	SRR8035383	GSM3427033	D10 ESC-derived muscle progenitors, MYF5-
Wu et al., Cell Reports, 2018	Wu	SRP165233	SRR8035384	GSM3427034	D10 ESC-derived muscle progenitors, MYF5+
Wu et al., Cell Reports, 2018	Wu	SRP165233	SRR8035385	GSM3427034	D10 ESC-derived muscle progenitors, MYF5+
Wu et al., Cell Reports, 2018	Wu	SRP165233	SRR8035386	GSM3427035	D10 ESC-derived muscle progenitors, MYF5+
Wu et al., Cell Reports, 2018	Wu	SRP165233	SRR8035387	GSM3427035	D10 ESC-derived muscle progenitors, MYF5+
Wu et al., Cell Reports, 2018	Wu	SRP165233	SRR8035388	GSM3427036	D10 ESC-derived muscle progenitors, MYF5+
Wu et al., Cell Reports, 2018	Wu	SRP165233	SRR8035389	GSM3427036	D10 ESC-derived muscle progenitors, MYF5+
Wu et al., Cell Reports, 2018	Wu	SRP165233	SRR8035372	GSM3427028	D20 ESC-derived myotubes, MYF5+
Wu et al., Cell Reports, 2018	Wu	SRP165233	SRR8035373	GSM3427028	D20 ESC-derived myotubes, MYF5+
Wu et al., Cell Reports, 2018	Wu	SRP165233	SRR8035374	GSM3427029	D20 ESC-derived myotubes, MYF5+
Wu et al., Cell Reports, 2018	Wu	SRP165233	SRR8035375	GSM3427029	D20 ESC-derived myotubes, MYF5+
Wu et al., Cell Reports, 2018	Wu	SRP165233	SRR8035376	GSM3427030	D20 ESC-derived myotubes, MYF5+
Wu et al., Cell Reports, 2018	Wu	SRP165233	SRR8035377	GSM3427030	D20 ESC-derived myotubes, MYF5+
Choi et al., eLife, 2020	Choi	SRP191503	SRR8868591	GSM3714502	ESCs, OCT4+
Choi et al., eLife, 2020	Choi	SRP191503	SRR8868592	GSM3714503	ESCs, OCT4+
Choi et al., eLife, 2020	Choi	SRP191503	SRR8868593	GSM3714504	ESCs, OCT4+
Choi et al., eLife, 2020	Choi	SRP191503	SRR8868594	GSM3714505	ESCs, OCT4+
Choi et al., eLife, 2020	Choi	SRP191503	SRR8868595	GSM3714506	ESC-derived presomite cells, MSGN1+
Choi et al., eLife, 2020	Choi	SRP191503	SRR8868596	GSM3714507	ESC-derived presomite cells, MSGN1+
Choi et al., eLife, 2020	Choi	SRP191503	SRR8868597	GSM3714508	ESC-derived presomite cells, MSGN1+
Choi et al., eLife, 2020	Choi	SRP191503	SRR8868598	GSM3714509	ESC-derived presomite cells, MSGN1+
Choi et al., eLife, 2020	Choi	SRP191503	SRR8868599	GSM3714510	ESC-derived skeletal muscle progenitor cells, PAX7+
Choi et al., eLife, 2020	Choi	SRP191503	SRR8868600	GSM3714511	ESC-derived skeletal muscle progenitor cells, PAX7+
Choi et al., eLife, 2020	Choi	SRP191503	SRR8868601	GSM3714512	ESC-derived skeletal muscle progenitor cells, PAX7+
Choi et al., eLife, 2020	Choi	SRP191503	SRR8868602	GSM3714513	ESC-derived skeletal muscle progenitor cells, PAX7+
Choi et al., eLife, 2020	Choi	SRP191503	SRR8868603	GSM3714514	ESC-derived myoblasts, MYOG+
Choi et al., eLife, 2020	Choi	SRP191503	SRR8868604	GSM3714515	ESC-derived myoblasts, MYOG+
Choi et al., eLife, 2020	Choi	SRP191503	SRR8868605	GSM3714516	ESC-derived myoblasts, MYOG+
Choi et al., eLife, 2020	Choi	SRP191503	SRR8868606	GSM3714517	ESC-derived myoblasts, MYOG+
Choi et al., eLife, 2020	Choi	SRP191503	SRR8868607	GSM3714518	ESC-derived multinucleated myotubes
Choi et al., eLife, 2020	Choi	SRP191503	SRR8868608	GSM3714519	ESC-derived multinucleated myotubes
Choi et al., eLife, 2020	Choi	SRP191503	SRR8868609	GSM3714520	ESC-derived multinucleated myotubes
Choi et al., eLife, 2020	Choi	SRP191503	SRR8868610	GSM3714521	ESC-derived multinucleated myotubes
Choi et al., eLife, 2020	Choi	SRP191503	SRR8868611	GSM3714522	ESCs, TWIST1 KO
Choi et al., eLife, 2020	Choi	SRP191503	SRR8868612	GSM3714523	ESCs, TWIST1 KO
Choi et al., eLife, 2020	Choi	SRP191503	SRR8868613	GSM3714524	ESCs, TWIST1 KO
Choi et al., eLife, 2020	Choi	SRP191503	SRR8868614	GSM3714525	ESCs, TWIST1 KO
Selvaraj et al., eLife, 2019	Selvaraj	SRP194415	SRR8997296	GSM3744429	iPSC-derived myotubes, DMSO ctrl
Selvaraj et al., eLife, 2019	Selvaraj	SRP194415	SRR8997297	GSM3744430	iPSC-derived myotubes, DMSO ctrl
Selvaraj et al., eLife, 2019	Selvaraj	SRP194415	SRR8997298	GSM3744431	iPSC-derived myotubes, DMSO ctrl
Selvaraj et al., eLife, 2019	Selvaraj	SRP194415	SRR8997299	GSM3744432	iPSC-derived myotubes, SDDF small molecule treatment
Selvaraj et al., eLife, 2019	Selvaraj	SRP194415	SRR8997300	GSM3744433	iPSC-derived myotubes, SDDF small molecule treatment
Selvaraj et al., eLife, 2019	Selvaraj	SRP194415	SRR8997301	GSM3744434	iPSC-derived myotubes, SDDF small molecule treatment
Kwon et al., Stem Cell Reports, 2020	Kwon	SRP250046	SRR11116170	GSM4321678	D14 iPSC-derived myoblast progenitors, gRNA only ctrl
Kwon et al., Stem Cell Reports, 2020	Kwon	SRP250046	SRR11116171	GSM4321679	D14 iPSC-derived myoblast progenitors, gRNA only ctrl
Kwon et al., Stem Cell Reports, 2020	Kwon	SRP250046	SRR11116172	GSM4321680	D14 iPSC-derived myoblast progenitors, gRNA only ctrl
Kwon et al., Stem Cell Reports, 2020	Kwon	SRP250046	SRR11116173	GSM4321681	D14 iPSC-derived myoblast progenitors, endogenous PAX7 activation
Kwon et al., Stem Cell Reports, 2020	Kwon	SRP250046	SRR11116174	GSM4321682	D14 iPSC-derived myoblast progenitors, endogenous PAX7 activation
Kwon et al., Stem Cell Reports, 2020	Kwon	SRP250046	SRR11116175	GSM4321683	D14 iPSC-derived myoblast progenitors, endogenous PAX7 activation
Kwon et al., Stem Cell Reports, 2020	Kwon	SRP250046	SRR11116176	GSM4321684	D14 iPSC-derived myoblast progenitors, exogenous PAX7-A overexpression
Kwon et al., Stem Cell Reports, 2020	Kwon	SRP250046	SRR11116177	GSM4321685	D14 iPSC-derived myoblast progenitors, exogenous PAX7-A overexpression
Kwon et al., Stem Cell Reports, 2020	Kwon	SRP250046	SRR11116178	GSM4321686	D14 iPSC-derived myoblast progenitors, exogenous PAX7-A overexpression
Kwon et al., Stem Cell Reports, 2020	Kwon	SRP250046	SRR11116179	GSM4321687	D14 iPSC-derived myoblast progenitors, exogenous PAX7-B overexpression
Kwon et al., Stem Cell Reports, 2020	Kwon	SRP250046	SRR11116180	GSM4321688	D14 iPSC-derived myoblast progenitors, exogenous PAX7-B overexpression
Kwon et al., Stem Cell Reports, 2020	Kwon	SRP250046	SRR11116181	GSM4321689	D14 iPSC-derived myoblast progenitors, exogenous PAX7-B overexpression
