## Supplementary material for "Platform-Agnostic CellNet (PACNet) enables cross-study meta-analysis of cell fate engineering protocols": Supp Table 11

### Sheet: TableS11_liver_neural_classifie
	liver_cgenes	neuron_cgenes
1	A1BG	TCEAL6
2	C8A	KCNJ9
3	F9	SYNPR
4	SERPINA11	GABRG2
5	F2	GRIA2
6	APOA5	MYT1L
7	CPN1	NRSN1
8	HAO1	GABRA1
9	SERPINC1	OMG
10	HPX	RIT2
11	APCS	MT3
12	SERPINA7	ATP2B3
13	SLCO1B1	TTC9B
14	ITIH1	GABRG1
15	CFHR2	OPALIN
16	AHSG	GPR12
17	SLC25A47	VSTM2B
18	MBL2	PPFIA2
19	SLC17A2	RIPPLY2
20	HGFAC	HTR5A
21	C4BPB	PSD2
22	C8B	DIRAS2
23	INHBC	GAD2
24	PGLYRP2	STMN4
25	IGFBP1	GRM3
26	CFHR4	ACTL6B
27	C9	SLC12A5
28	CFHR5	PRMT8
29	SPP2	GNG3
30	GC	ELAVL3
31	GYS2	KCNA2
32	SAA4	SNAP25
33	RDH16	CTXN2
34	SLCO1B3	UNC80
35	FGL1	SNAP91
36	LPA	GABRD
37	AKR1C4	NTSR2
38	APOA2	PABPC1L2B
39	UROC1	RUNDC3A
40	APOC4	LINC00461
41	MAT1A	GRM7
42	F12	ATP6V1G2
43	ORM2	HPCA
44	CRP	KCNA1
45	ITIH3	CDH10
46	AGXT	TCEAL5
47	ITIH2	BRINP2
48	AMBP	KCNC1
49	F13B	NXPH1
50	PON1	CLVS1
51	APOH	KRT222
52	TMPRSS6	SLC24A2
53	CYP2A6	NEUROD6
54	UGT1A4	CEND1
55	ORM1	CNTNAP4
56	CPB2	TMEFF2
57	SLC22A1	SLC32A1
58	ARG1	SLC39A12
59	ACOT12	PMP2
60	ABCG5	CAMK2N2
61	ADH1A	TMEM151A
62	APOF	CLVS2
63	UGT2B10	DSCAM
64	SLC13A5	MOBP
65	HRG	RGS7
66	CFHR3	RALYL
67	C8G	SNTG1
68	GCKR	SYT4
69	IGFALS	AMER2
70	CLEC4M	SLC17A7
71	BAAT	CDK5R2
72	SERPINA4	SRRM4
73	FCN2	CSMD3
74	PLGLB2	SLC17A6
75	ABCB11	SLITRK1
76	ONECUT1	SNCB
77	SERPINA6	OPCML
78	UGT2B4	MAGEE2
79	TTR	CACNG3
80	CYP8B1	C11orf87
81	SERPIND1	FSTL5
82	F7	SLCO1C1
83	CFHR1	C2orf80
84	TAT	CNTN2
85	PON3	RPH3A
86	LBP	CACNG2
87	CYP2C8	SPOCK3
88	ABCG8	SEZ6L
89	SERPINA10	OLFM3
90	APOC3	PABPC1L2A
91	TM4SF4	SLC4A10
92	AFM	KCTD8
93	RTP3	NOL4
94	FGA	FAM133A
95	CYP2D6	FUT9
96	TFR2	CA10
97	ADH4	CPLX2
98	PROC	GPR61
99	FGG	TBR1
100	FGB	SERP2
