## Supplementary material for "Platform-Agnostic CellNet (PACNet) enables cross-study meta-analysis of cell fate engineering protocols": Supp Table 12

### Sheet: Sheet1
Target	Host	dilution	Conjugate	Company	Cat#
NCAM1	rabbit	1:400	unconjugated	Thermo Fisher	PA5-96858
Albumin	goat	1:400	unconjugated	Bethyl	A80-229A
SOX1	rabbit	1:400	unconjugated	Thermo Fisher	MA5-32447
SERPINA1	goat	1:400	unconjugated	R&D	AF1268
NEUROD1	rabbit	1:400	unconjugated	Thermo Fisher	PA5-78075
KRT7	mouse	1:400	unconjugated	Santa Cruz	sc-53263
goat IgG	donkey	1:800	AlexaFluor 488	Jackson ImmunoResearch Laboratories	705-545-147
rabbit IgG	donkey	1:800	AlexaFluor 594	Jackson ImmunoResearch Laboratories	711-585-152
mouse IgG	donkey	1:800	AlexaFluor 647	Jackson ImmunoResearch Laboratories	715-605-151
